# The rapid diversification of Boletales is linked to Early Eocene and Mid-Miocene Climatic Optima

**DOI:** 10.1101/2023.10.24.563795

**Authors:** Gang Wu, Kui Wu, Roy E. Halling, Egon Horak, Jianping Xu, Guang-Mei Li, Serena Lee, Lorenzo Pecoraro, Roberto Flores Arzu, Sydney T. Ndolo Ebika, Souhila Aouali, Anna Maria Persiani, Nourou S. Yorou, Xin Xu, Bang Feng, Yan-Chun Li, Zhu-Liang Yang

**Affiliations:** CAS Key Laboratory for Plant Diversity and Biogeography of East Asia, Kunming Institute of Botany, Chinese Academy of Sciences, Kunming 650201, Yunnan, China; Yunnan Key Laboratory for Fungal Diversity and Green Development, Kunming 650201, Yunnan, China; Institute of Systematic Botany, New York Botanical Garden, 2900 Southern Blvd., Bronx, NY 10458-5126, USA; Schlossfeld 17, Innsbruck A-6020, Austria; Department of Biology, McMaster University, Hamilton, ON L8S 4K1, Canada; Singapore Botanic Gardens, 1 Cluny Road, Singapore 259569; School of Pharmaceutical Science and Technology, Tianjin University, Tianjin 300072, China; Departamento de Microbiología, Escuela de Química Biológica, Facultad de Ciencias Químicas y Farmacia, Universidad de San Carlos de Guatemala, Zona 12, Ciudad de Guatemala, Guatemala; Faculty of Sciences and Techniques, Marien Ngouabi University, BP 69 Brazzaville, Republic of Congo; Initiative des Champignons et des Plantes du Congo, BP 2300, Brazzaville, Republic of Congo; Forest Pathology and Mycology Laboratory, Forest Research National Institute, B.P. 37, Cheraga, 16000, Algiers, Algeria; Fungal Biodiversity Laboratory, Department of Environmental Biology, Sapienza University of Rome, P.le A. Moro 5, 00185, Rome, Italy; Research Unit Tropical Mycology and Plants-Soil Fungi Interactions, Faculty of Agronomy, University of Parakou, BP 123 Parakou, Benin

**Keywords:** Agaricomycetes, ectomycorrhizal fungi, paleoclimate, phylogenomic analysis, spatiotemporal evolution, species diversity, symbiosis

## Abstract

- Investigating the mechanisms that underpin the diversity and distribution patterns of species is fundamental in ecology and evolution. However, the study of fungi, particularly the ectomycorrhizal group, has been relatively constrained in this field.
- We conducted a high-resolution phylogenomic analysis of Boletales, an ecologically and economically significant group of fungi, covering 83 genera across 15 families. We subsequently investigated its evolutionary history using sequences at four genes obtained from 984 species across 121 genera within 15 families.
- The findings unveiled that Boletales likely originated in Early Jurassic and underwent two remarkable episodes of rapid diversification, commencing in early Eocene (∼54 Mya) and early Miocene (∼17 Mya) epochs. The notable surges were predominantly driven by ectomycorrhizal clades, with a specific emphasis on East Asia and North America. These expansions were strongly correlated with the warm-humid paleoclimates during the Early Eocene Climatic Optimum and Mid-Miocene Climatic Optimum, as well as the rapid expansion of Fagales and Pinaceae hosts.
- This study provides novel insights into the spatiotemporal evolution of fungi, highlighting the synergistic impact of abiotic factors, such as warm and humid paleoclimates, and the biotic factor of rapid diversification of host plants on the fungal diversification.
