## Supplementary material for "The rapid diversification of Boletales is linked to Early Eocene and Mid-Miocene Climatic Optima": Table S1. Sample information of genome skimming-v1_re.xlsx

### Sheet: Sheet1
Supplementary Table S1. The taxonomy, locality, and assembly information of samples for phylogenomic analysis of Boletales
Order	Taxa	Voucher	Locality	Accession Number	BUSCO (%)	Complete BUSCO #	Complete BUSCO single copy #	Complete BUSCO duplicated	Fragmented BUSCO	Missing BUSCO	Total BUSCO reference
Amylocorticiales	Amyloceraceomyces angustisporus	He2844	China	√	86.6	4225	3992	233	56	597	4878
Amylocorticiales	Amylocorticium indicum	He5357	China	√	65.7	3206	3167	39	145	1527	4878
Boletales	Abtylopilus scabrosus	LF350	China	√	83.2	4062	4021	41	185	631	4878
Boletales	Acyanoboletus controversus	JSP168	China	√	89.2	4352	4336	16	73	453	4878
Boletales	Amoenoboletus mcrobbii	PDD97418	New Zealand	√	89.1	4348	4327	21	58	472	4878
Boletales	Anthracoporus nigropurpureus	Wu853	China	√	85.2	4154	4136	18	149	575	4878
Boletales	Astraeus hygrometricus	Wu3266	China	√	61.7	3007	2677	330	514	1357	4878
Boletales	Aureoboletus gentilis	MG372a	Italy	√	90.4	4410	4353	57	62	406	4878
Boletales	Austroboletus olivaceoglutinosus	Hao1219	China	√	90	4391	4356	35	62	425	4878
Boletales	Baorangia pseudocalopus	Wu766	China	√	88.4	4314	4263	51	122	442	4878
Boletales	Boletellus aff. emodensis	ZT14043	Malaysia	√	86.9	4237	4199	38	104	537	4878
Boletales	Boletinellus merulioides	Feng1922	Canada	√	95.1	4643	4602	41	30	205	4878
Boletales	Borofutus dhakaensis	HKAS73785	China	√	85.9	4191	4148	43	145	542	4878
Boletales	Bothia fujianensis	HKAS82695	China	√	91.6	4467	4440	27	53	358	4878
Boletales	Buchwaldoboletus lignicola	ZTA18	Malaysia	√	93.2	4547	4518	29	41	290	4878
Boletales	Butyriboletus floridanus	K83	China	√	91.7	4474	4449	25	50	351	4878
Boletales	Caloboletus calopus	BR5020159063805	Belgium	√	89.7	4374	4346	28	89	415	4878
Boletales	Chalciporus rubinelloides	Wu720	China	√	92	4488	4441	47	60	330	4878
Boletales	Chroogomphus roseolus	Wu2451	China	√	83	4049	3991	58	137	692	4878
Boletales	Crocinoboletus rufoaureus	Zeng327	China	√	90.7	4425	4404	21	46	407	4878
Boletales	Cyanoboletus sinopulverulentus	Wu503	China	√	72.8	3549	3438	111	320	1009	4878
Boletales	Durianella echinulata	Halling8692	Malaysia	√	79.1	3858	3766	92	216	804	4878
Boletales	Erythrophylloporus cinnabarinus	GDGM70536	China	√	86.5	4222	4205	17	98	558	4878
Boletales	Fistulinella olivaceoalba	HKAS53347	China	√	83	4048	4015	33	160	670	4878
Boletales	Gomphidius maculatus	Wu2382	China	√	86.4	4217	4191	26	112	549	4878
Boletales	Gyroporus paramjitii	Wu274	China	√	85	4148	4109	39	62	668	4878
Boletales	Harrya chromipes	Yang4730	China	√	87.3	4261	4206	55	117	500	4878
Boletales	Heimioporus japonicus	530828MF0023	China	√	83.1	4053	3992	61	142	683	4878
Boletales	Hemileccinum impolitum	HKAS84869	China	√	87.1	4249	4178	71	122	507	4878
Boletales	Hortiboletus rubellus	MICG5591	Guatemala	√	79.6	3884	3810	74	222	772	4878
Boletales	Hourangia cheoi	532624MF-101-JSP90	China	√	75.8	3699	3636	63	246	933	4878
Boletales	Hymenoboletus luteopurpureus	Liang816	China	√	78.7	3838	3756	82	217	823	4878
Boletales	Imperator sp	WPM426	China	√	92.4	4506	4481	25	30	342	4878
Boletales	Indoporus squamulosus	HKAS76299	China	√	78.1	3812	3771	41	261	805	4878
Boletales	Ionosporus longipes	ZT14026	Malaysia	√	87	4244	4165	79	124	510	4878
Boletales	Leccinellum sinoaurantiacum	Wu1649	China	√	90.5	4416	4381	35	62	400	4878
Boletales	Leccinum sp	Feng1906	China	√	89.8	4380	4332	48	71	427	4878
Boletales	Mucilopilus paracastaneiceps	Wu750	China	√	84	4099	4017	82	140	639	4878
Boletales	Mycoamaranthus cambodgensis	Halling8807	Thailand	√	86.3	4210	4124	86	136	532	4878
Boletales	Neoboletus hainanensis	Wu-C55	China	√	85.9	4188	4160	28	130	560	4878
Boletales	Parvixerocomus pseudoaokii	Wu860	China	√	81.5	3977	3913	64	163	738	4878
Boletales	Phylloboletellus chloephorus	Bandala3505	Mexico	√	85.8	4187	4175	12	100	591	4878
Boletales	Phylloporus castanopsidis	Wu1306	China	√	83.8	4086	3994	92	150	642	4878
Boletales	Porphyrellus pseudofumosipes	gt1030	China	√	69.2	3375	3234	141	351	1152	4878
Boletales	Pseudoaustroboletus valens	Wu2567	China	√	76.1	3712	3640	72	236	930	4878
Boletales	Pseudoboletus astraeicola	GZWC20200709	China	√	86.6	4226	4210	16	88	564	4878
Boletales	Pseudomerulius curtisii	Wu3219	China	√	62.9	3067	3010	57	255	1556	4878
Boletales	Psiloboletinus lariceti	Wu2367	China	√	94.2	4594	4526	68	32	252	4878
Boletales	Pulveroboletus raveneli	Halling8273	Costa Rica	√	90.3	4404	4367	37	53	421	4878
Boletales	Retiboletus ornatipes	Halling8147	Costa Rica	√	92.1	4490	4452	38	48	340	4878
Boletales	Rossbeevera yunnanensis	HKAS70601	China	√	64.6	3147	2793	354	367	1364	4878
Boletales	Royoungia grisea	Shi426	China	√	75.9	3704	3605	99	257	917	4878
Boletales	Rubroboletus sinicus	gt517	China	√	91.3	4454	4419	35	61	363	4878
Boletales	Rugiboletus extremiorientalis	532624MF-101-Wu2090	China	√	72.9	3553	3506	47	300	1025	4878
Boletales	Spongispora temasekensis	SING0206334	Singapore	√	88	4293	4262	31	99	486	4878
Boletales	Strobilomyces annulatus	MALZTHK13204	Malaysia	√	68.7	3349	3073	276	307	1222	4878
Boletales	Suillellus luridus	Halling7337	Costa Rica	√	91.9	4483	4441	42	44	351	4878
Boletales	Sutorius alpinus	Feng814	China	√	87.8	4281	4243	38	117	480	4878
Boletales	Hongoboletus ventricosus	TNS-F 44611	Japan	√	90.8	4426	4399	27	74	378	4878
Boletales	Tapinella aff. atrotomentosa	Cai1164	China	√	84.8	4136	4098	38	73	669	4878
Boletales	Tengioboletus reticulatus	Li1091	China	√	89.8	4382	4352	30	67	429	4878
Boletales	Tylocinum griseolum	Li455	China	√	80.4	3926	3836	90	205	747	4878
Boletales	Tylopilus ferrugineus	Halling10046	USA	√	84.5	4123	4059	64	158	597	4878
Boletales	Veloporphyrellus velatus	Wu708	China	√	87.2	4257	4217	40	114	507	4878
Boletales	Xanthoconium aff. affine	ZP2161	China	√	85.8	4186	4122	64	140	552	4878
Boletales	Xerocomellus pruinatus	Yang5913	China	√	88.4	4316	4270	46	90	472	4878
Boletales	Xerocomus squamulosus	PDD95686	New Zealand	√	87.4	4261	4224	37	99	518	4878
Boletales	Zangia erythrocephala	Feng868	China	√	61.5	3000	2870	130	422	1456	4878
Lepidostromatales	Sulzbacheromyces yunnanensis	L0027293	China	√	72.8	3549	3531	18	77	1252	4878
Agaricales	Agaricus bisporus var. bisporus	H97	—	GCA 000300575.1
Agaricales	Agrocybe pediades	AH 40210	—	GCA 015484485.1
Agaricales	Amanita muscaria	Koide	—	GCA 000827485.1
Agaricales	Armillaria mellea	DSM 3731	—	GCA 030407055.1
Agaricales	Coprinellus micaceus	FP101781	—	GCA 004369175.1
Agaricales	Coprinopsis cinerea	AmutBmut pab1-1	—	GCA 016772295.1
Agaricales	Crassisporium funariophilum	CBS 144457	—	GCA 014925845.1
Agaricales	Crepidotus variabilis	CBS 506.95	—	GCA 015657495.1
Agaricales	Crucibulum laeve	CBS 166.37	—	GCA 004379715.1
Agaricales	Cyathus striatus	AH 40144	—	GCA 015501535.1
Agaricales	Fistulina hepatica	ATCC 64428	—	GCA 000934395.1
Agaricales	Guyanagaster necrorhizus	MCA 3950	—	GCA 019112545.1
Agaricales	Gymnopilus junonius	AH 44721	—	GCA 015501075.1
Agaricales	Gymnopus androsaceus	JB14	—	GCA 009733575.1
Agaricales	Hebeloma cylindrosporum	h7	—	GCA 000827355.1
Agaricales	Hypholoma sublateritium	FD-334 SS-4	—	GCA 000827495.1
Agaricales	Hypsizygus marmoreus	51987-8	—	GCA 001605315.2
Agaricales	Laccaria bicolor	S238N-H82	—	GCA 000143565.1
Agaricales	Lentinula edodes	NBRC 111202	—	GCA 002003045.1
Agaricales	Leucoagaricus gongylophorus	Ac12	—	GCA 000382605.1
Agaricales	Marasmius fiardii	PR-910	—	GCA 014904975.1
Agaricales	Moniliophthora perniciosa	FA553	—	GCA 000183025.1
Agaricales	Mycena galopus	ATCC-62051	—	GCA 014925785.1
Agaricales	Omphalotus olearius	VT 653.13	—	GCA 000296255.1
Agaricales	Oudemansiella radicata	IJFM A160	—	GCA 015501595.1
Agaricales	Panaeolus papilionaceus	CIRM-BRFM 715	—	GCA 015501605.1
Agaricales	Phlegmacium glaucopus	AT 2004 276	—	GCA 015039465.1
Agaricales	Pholiota molesta	CBS 144467	—	GCA 014925825.1
Agaricales	Pleurotus ostreatus	PC9	—	GCA 014466165.1
Agaricales	Pluteus cervinus	NL-1719	—	GCA 004369065.1
Agaricales	Psilocybe serbica	2631	—	MycoCosm, Fricke J et al., 2017 *
Agaricales	Pterula gracilis	CBS 309.79	—	GCA 004369125.1
Agaricales	Rhodocollybia butyracea	AH 40177	—	GCA 015501585.1
Agaricales	Schizophyllum commune	H4-8	—	GCA 000143185.2
Agaricales	Termitomyces sp.	J132	—	GCA 001263195.1
Agaricales	Tricholoma matsutake	945	—	GCA 014904895.1
Amylocorticiales	Plicaturopsis crispa	FD-325 SS-3	—	GCA 000827205.1
Atheliales	Fibularhizoctonia psychrophila	CBS 109695	—	GCA 001630335.1
Atheliales	Piloderma olivaceum	F 1598	—	GCA 000827315.1
Auriculariales	Exidia glandulosa	HHB12029	—	GCA 001632375.1
Boletales	Boletus edulis	BED1	—	GCA 015179015.1
Boletales	Boletus reticuloceps	BR01	—	GCA 018397855.1
Boletales	Butyriboletus roseoflavus	LA02	—	GCA 019364595.1
Boletales	Chiua virens	LA06	China	GCA 019787685.1
Boletales	Coniophora olivacea	MUCL 20566	—	SRP086489
Boletales	Coniophora puteana	RWD-64-598 SS2	—	GCA 000271625.1
Boletales	Gyrodon lividus	BX	—	GCA 014904945.1
Boletales	Hydnomerulius pinastri	MD-312	—	GCA 000827185.1
Boletales	Hygrophoropsis aurantiaca	ATCC 28755	—	GCA 021014935.1
Boletales	Imleria badia	84.06	France	GCA 015039435.1
Boletales	Lanmaoa asiatica	LA01	—	GCA 020310465.1
Boletales	Leucogyrophana mollusca	KUC20120723A-06	—	GCA 021014945.1
Boletales	Melanogaster broomeianus	MBLB BST	—	GCA 014904935.1
Boletales	Paxillus adelphus	Ve08 2h10	—	GCA 000827395.1
Boletales	Paxillus ammoniavirescens	Pou09 2	—	GCA 014904835.1
Boletales	Paxillus involutus	ATCC 200175	—	GCA 000827475.1
Boletales	Phlebopus portentosus	PP33	—	GCA 000766925.2
Boletales	Phlebopus sp	FC 14	—	GCA 021018615.1
Boletales	Pisolithus microcarpus	441	—	GCA 000827275.1
Boletales	Pisolithus tinctorius	Marx 270	—	GCA 000827335.1
Boletales	Rhizopogon vesiculosus	AM-OR11-056	—	GCA 001882365.1
Boletales	Rhizopogon vinicolor	AM-OR11-026	—	GCA 001658105.1
Boletales	Scleroderma citrinum	Foug A	—	GCA 000827425.1
Boletales	Serpula himantioides	MUCL38935	—	GCA 002891385.1
Boletales	Serpula lacrymans	S7 9	—	GCA 000218685.1
Boletales	Suillus americanus	EM31	—	GCA 016695465.1
Boletales	Suillus bovinus	UH-Sbo-P2	—	GCA 016758785.1
Boletales	Suillus clintonianus	FC179	—	GCA 016758775.1
Boletales	Suillus lakei	FC43	—	GCA 016628065.1
Boletales	Suillus luteus	UH-Slu-Lm8-n1	—	GCA 000827255.1
Boletales	Suillus paluster	FC165	—	GCA 016628075.1
Boletales	Suillus placidus	DOB743	—	GCA 016628565.1
Cantharellales	Botryobasidium botryosum	FD-172 SS1	—	GCA 000697705.1
Cantharellales	Ceratobasidium sp	DN8442	—	GCA 015039395.1
Cantharellales	Cantharellus anzutake	C23	—	GCA 015039405.1
Cantharellales	Tulasnella calospora	MUT 4182	—	GCA 000827465.1
Corticiales	Punctularia strigosozonata	HHB-11173 SS5	—	GCA 000264995.1
Dacrymycetales	Dacryopinax primogenitus	DJM 731 SSP1	—	GCA 000292625.1
Geastrales	Sphaerobolus stellatus	SS14	—	GCA 000827215.1
Gloeophyllales	Gloeophyllum trabeum	ATCC 11539	—	GCA 000344685.1
Gloeophyllales	Heliocybe sulcata	OMC1185	—	GCA 004369045.1
Glomerales	Rhizophagus irregularis	B3	—	GCA 020716685.1
Gomphales	Gautieria morchelliformis	GMNE BST	—	GCA 015179125.1
Gomphales	Ramaria rubella	UT-36052-T	—	GCA 015039355.1
Helotiales	Golovinomyces cichoracearum	UMSG3	—	GCA 003611195.1
Hymenochaetales	Fomitiporia mediterranea	MF3/22	—	GCA 000271605.1
Hymenochaetales	Phellinus noxius	FFPRI411160	—	GCA 002287475.2
Hymenochaetales	Phellopilus nigrolimitatus	SigPhenig9	—	GCA 021029095.1
Hymenochaetales	Rickenella fibula	HBK330-10	—	MycoCosm, Korotkin HB et al., 2018 *
Hymenochaetales	Rigidoporus microporus	ED310	—	SRR5881650
Hymenochaetales	Schizopora paradoxa	KUC8140	—	GCA 001020605.1
Jaapiales	Jaapia argillacea	MUCL 33604	—	GCA 000697665.1
Mucorales	Mucor endophyticus	Mucend1	—	ERR3094522
Pezizales	Tuber melanosporum	Mel28	—	GCA 000151645.1
Polyporales	Abortiporus biennis	​CIRM-BRFM 1778	—	GCA 022606235.1
Polyporales	Amylocystis lapponica	SKaAmylap13	—	GCA 022376435.1
Polyporales	Artolenzites elegans	CIRM-BRFM 1122	—	GCA 022606155.1
Polyporales	Bjerkandera adusta	Dec 1	—	GCA 027924225.1
Polyporales	Cerioporus squamosus	CCBS 676	—	GCA 022592435.1
Polyporales	Ceriporiopsis subvermispora	B	—	GCA 000320605.2
Polyporales	Cristinia sonorae	KKN 215	—	GCA 021029105.1
Polyporales	Cubamyces lactineus	CIRM-BRFM 1664	—	GCA 022376465.1
Polyporales	Dichomitus squalens	OM18370 1	—	GCA 004307925.1
Polyporales	Epithele typhae	CBS 203 58	—	GCA 022376455.1
Polyporales	Fibroporia radiculosa	TFFH 294	—	GCA 000313525.1
Polyporales	Fomes fomentarius	CIRM-BRFM 1821	—	GCA 022606135.1
Polyporales	Fomitopsis pinicola	FP-58527 SS1	—	GCA 001931775.1
Polyporales	Ganoderma boninense	G3	—	GCA 002900995.3
Polyporales	Ganoderma leucocontextum	Dai12418	—	GCA 022813035.1
Polyporales	Ganoderma lucidum	G.260125-1	—	GCA 000271565.1
Polyporales	Ganoderma sinense	ZZ0214-1	—	GCA 002760635.1
Polyporales	Ganoderma sp	10597 SS1	—	SRR3927440
Polyporales	Irpex lacteus	CCBAS Fr 238 617 93	—	GCA 022606095.1
Polyporales	Laetiporus sulphureus var. sulphureus	93-53	—	GCA 001632365.1
Polyporales	Leiotrametes sp	CIRM-BRFM 1775	—	GCA 022385745.1
Polyporales	Neoantrodia serialis	Sig1Antser10	—	GCA 022376445.1
Polyporales	Panus rudis	PR-1116 ss-1	—	GCA 022160315.1
Polyporales	Phanerochaete chrysosporium	RP-78	—	GCA 000167175.1
Polyporales	Phlebia radiata	FBCC0043	—	MycoCosm, Kuuskeri J et al., 2016 *
Polyporales	Polyporus brumalis	CIRM-BRFM 1820	—	GCA 003367725.1
Polyporales	Pycnoporus cinnabarinus	CIRM-BRFM 137	—	GCA 000765035.1
Polyporales	Pycnoporus coccineus	CIRM-BRFM 310	—	GCA 002092935.1
Polyporales	Pycnoporus puniceus	CIRM-BRFM 1868	—	GCA 025528855.1
Polyporales	Pycnoporus sanguineus	CIRM-BRFM 1264	—	GCA 025201895.1
Polyporales	Rhodonia placenta	MAD-698-R-SB12	—	GCA 002117355.1
Polyporales	Trametes cingulata	CIRM-BRFM 1805	—	GCA 022385765.1
Polyporales	Trametes gibbosa	CIRM-BRFM 1770	—	GCA 022606055.1
Polyporales	Trametes meyenii	CIRM-BRFM 1810	—	GCA 022606255.1
Polyporales	Trametes polyzona	CIRM-BRFM 1798	—	GCA 022606195.1
Polyporales	Trametes versicolor	FP-101664 SS1	—	GCA 000271585.1
Polyporales	Trametopsis cervina	CIRM-BRFM 1824	—	GCA 022385755.1
Pucciniales	Puccinia coronata f.sp. avenae	12NC29	—	GCA 002873275.1
Russulales	Auriscalpium vulgare	FP105234-Sp	—	GCA 022160275.1
Russulales	Dentipellis sp	KUC8613	—	GCA 002286715.1
Russulales	Gloeopeniophorella convolvens	OM19405	—	GCA 022496205.1
Russulales	Lactarius deliciosus	48	—	GCA 021525775.1
Russulales	Lactifluus aff. volemus	BPL652	—	GCA 022376515.1
Russulales	Multifurca ochricompacta	BPL690	—	GCA 022496185.1
Russulales	Peniophora sp	CONT	—	GCA 001632445.1
Russulales	Russula emetica	Přilba	—	GCA 015178925.1
Russulales	Stereum hirsutum	FP-91666 SS1	—	GCA 000264905.1
Russulales	Vararia minispora	EC-137	—	GCA 022160365.1
Sebacinales	Serendipita vermifera	Maff. 305830	—	GCA 000827415.1
Sistotremastrales	Sistotremastrum suecicum	HHB10207 ss-3	—	GCA 001632355.1
Thelephorales	Thelephora ganbajun	P2	China	GCA 014904855.1
Tremellales	Tremella mesenterica	Fries	USA	GCA 000271645.1
Ustilaginales	Ustilago hordei	Uh4857-4	Canada	GCA 000286035.1
Wallemiales	Wallemia mellicola	CBS 633.66	Netherlands	GCA 000263375.1
Notes: * means that genome data were accessed from JGI MycoCosm: https://mycocosm.jgi.doe.gov/mycocosm/home and were publised in the related papers.
