## Supplementary material for "The rapid diversification of Boletales is linked to Early Eocene and Mid-Miocene Climatic Optima": Table S3. divergence time of clades_re.xlsx

### Sheet: Sheet1
Suppl. Table S3. The divergent time of taxonomic clades above generic level of Boletales.
Order	Suborder	Family	Subfamily	Genus	Stem Age	Crown Age
Boletales					188.82	162.59
	Boletineae				76.95	68.91
		Boletaceae			76.95	68.91
			Austroboletoideae		49.4	46.99
				Austroboletus	29.12	20
				Bothia	34.36	31.16
				Fistulinella	42.9	40.65
				Mucilopilus	32.04	15.49
				Phylloporopsis	34.36
				Solioccasus	38.21
				Veloporphyrellus	38.92	24.97
			Boletoideae		49.4	46.28
				Abtylopilus	37.71	18.92
				Afroboletus	28.04	20.73
				Afrocastellanoa	33.11
				Anthracoporus	36.37	27.59
				Boletus	35.06	32.21
				Brasilioporus	31.32
				Guyanaporus	39.17
				Hortiboletus	43.69	19.04
				Imleria	40.94	29.53
				Indoporus	33.91	31.43
				Neotropicomus	43.16	30.54
				Parvixerocomus	46.28	13.51
				Paxilloboletus	35.06	2.54
				Porphyrellus	33.11	32.01
				Strobilomyces	28.04	25.13
				Tengioboletus	38.94	14.42
				Tylopilus	43.16	41.09
				Xanthoconium	38.94	39.45
				Xerocomellus/Heliogaster/Nigroboletus	43.69	40.95
			Chalciporoideae		68.91	38.03
				Buchwaldoboletus	38.03	33.59
				Chalciporus	38.03	32.68
			Leccinoideae		47.64	46.72
				Binderoboletus	34.87
				Borofutus	23.22
				Chamonixia	17.63	14.31
				Durianella	32.03
				Ionosporus	23.22
				Kaziboletus	30.04
				Leccinellum	16.25	15.6
				Leccinum	19.28	14.35
				Octaviania	21.87	17.75
				Pseudoaustroboletus	39.48
				Retiboletus	45.49	40.08
				Rhodactina	32.37
				Rossbeevera	12.45	9.26
				Spongiforma	25.46
				Spongispora	32.03
				Turmalinea	12.45	10.73
				Tylocinum	45.49	37.44
			Pseudoboletoideae		60.65	55.32
				Phylloboletellus	55.32
				Pseudoboletus	55.32	46.07
			Suillelloideae		49.4	47.17
				Acyanoboletus	32.51	23.32
				Amoenoboletus	30.51	24.03
				Baorangia	47.17	31.83
				Butyriboletus	44.15	40.95
				Cacaoporus	32.51	26.66
				Caloboletus	36.94	26.45
				Costatisporus	30.12
				Crocinoboletus	39.66	34.62
				Cupreoboletus	33.91
				Cyanoboletus	33.91	32.39
				Erythrophylloporus	31.63	18.72
				Hongoboletus	42.03	38.87
				Imperator	34.12	13.93
				Lanmaoa	43.68	36.73
				Neoboletus	34.99	31.69
				Pulveroboletus	30.51	20.41
				Rubroboletus	36.94	23.94
				Rugiboletus	41.22	31.41
				Singerocomus	31.63	24.35
				Suillellus	34.12	21.04
				Sutorius	30.12	15.66
	Boletineae	Boletaceae		Villoboletus	43.52
			Xerocomoideae		51.02	42.7
				Alessioporus	36.45
				Aureoboletus	36.88	36.49
				Boletellus	42.1	40.75
				Heimioporus	36.96	11.27
				Hemileccinum	41.22	30.47
				Phylloporus/Hourangia	18.62	11.79
				Pulchroboletus/Amylotrama	34.76	32.19
				Rubinosporus	36.96	34.04
				Veloboletus	39.29
				Xerocomus	18.62	18.38
			Zangioideae		51.02	45.57
				Chiua	30.29	29.15
				Harrya	28.13	11.95
				Hymenoboletus	28.13	10.74
				Mycoamaranthus	32.95
				Royoungia	31.12	17.78
				Zangia	41.47	1.56
	Boletinellineae				92.04	71.28
		Boletinellaceae			92.04	71.28
				Boletinellus	71.28	62.6
				Phlebopus	71.28	47.45
	Sclerodermatineae				103.31	83.63
		Calostomataceae			59.21	37.07
				Calostoma	59.21	37.07
		Diplocystidiaceae			67.87	52.27
				Astraeus	52.27	40.75
				Tremellogaster	52.27
		Gyroporaceae			83.63	49.65
				Gyroporus	83.63	49.65
		Pisolithaceae			73.65	50.17
				Pisolithus	73.65	50.17
		Sclerodermataceae			59.21	33.88
				Scleroderma	59.21	33.88
	Coniophorineae				129.78	111.59
		Coniophoraceae			129.78	111.59
				Coniophora	129.78	111.59
	Suillineae				111.11	56.93
		Gomphidiaceae			55.16	38.72
				Chroogomphus/Gomphidius	55.16	38.72
		Suillaceae			56.93	53.54
				Psiloboletinus	53.54
				Suillus	53.54	38.76
		Rhizopogonaceae			55.16	48.71
				Rhizopogon	55.16	48.71
	Hydnomerulineae				87.61
		Hydnomeruliaceae			87.61
				Hydnomerulius	87.61
	Hygrophoropsidineae				77.55	45.1
		Hygrophoropsidaceae			77.55	45.1
				Hygrophoropsis	77.55	45.1
				Leucogyrophana	77.55
	Paxillineae				76.95	63.68
		Paxillaceae			76.95	63.68
				Alpova	45.16
				Gyrodon	58.94	40.64
				Melanogaster	56.41	45.12
				Neoalpova	51.62	28.26
				Paragyrodon	63.68
				Paralpova	45.16
				Paxillus	58.94	27.01
	Serpulineae				142.07	104.33
		Serpulaceae			142.07	104.33
				Serpula	142.07	104.33
	Tapinellineae				162.59	138.88
		Tapinellaceae			162.59	138.88
				Pseudomerulius	138.88	131.69
				Tapinella	138.88	67.35
	unidentified_Coniophorineae			Gyrodontium	111.59
	unidentified_Coniophorineae			Penttilamyces	83.33	62.31
	unidentified_Serpulineae			Austropaxillus	112.9	82.2
