## Supplementary material for "The rapid diversification of Boletales is linked to Early Eocene and Mid-Miocene Climatic Optima": Table S4. The proportion of species number in different regions through geological time.csv

time	Africa	Southeast Asia	South Asia	East Asia	Australasia	North America	Central America	South America	Europe
-162.5882153	0	0	0	0	0.5	0	0	0	0.5
-161.5882153	0	0	0	0.25	0.25	0.25	0	0	0.25
-160.5882153	0	0	0	0.25	0.25	0.25	0	0	0.25
-159.5882153	0	0	0	0.25	0.25	0.25	0	0	0.25
-158.5882153	0	0	0	0.25	0.25	0.25	0	0	0.25
-157.5882153	0	0	0	0.25	0.25	0.25	0	0	0.25
-156.5882153	0	0	0	0.25	0.25	0.25	0	0	0.25
-155.5882153	0	0	0	0.25	0.25	0.25	0	0	0.25
-154.5882153	0	0	0	0.25	0.25	0.25	0	0	0.25
-153.5882153	0	0	0	0.25	0.25	0.25	0	0	0.25
-152.5882153	0	0	0	0.25	0.25	0.25	0	0	0.25
-151.5882153	0	0	0	0.25	0.25	0.25	0	0	0.25
-150.5882153	0	0	0	0.25	0.25	0.25	0	0	0.25
-149.5882153	0	0	0	0.25	0.25	0.25	0	0	0.25
-148.5882153	0	0	0	0.25	0.25	0.25	0	0	0.25
-147.5882153	0	0	0	0.25	0.25	0.25	0	0	0.25
-146.5882153	0	0	0	0.25	0.25	0.25	0	0	0.25
-145.5882153	0	0	0	0.25	0.25	0.25	0	0	0.25
-144.5882153	0	0	0	0.25	0.25	0.25	0	0	0.25
-143.5882153	0	0	0	0.25	0.25	0.25	0	0	0.25
-142.5882153	0	0	0	0.25	0.25	0.25	0	0	0.25
-141.5882153	0.222222222	0	0	0.111111111	0.111111111	0.222222222	0	0.111111111	0.222222222
-140.5882153	0.222222222	0	0	0.111111111	0.111111111	0.222222222	0	0.111111111	0.222222222
-139.5882153	0.222222222	0	0	0.111111111	0.111111111	0.222222222	0	0.111111111	0.222222222
-138.5882153	0.222222222	0	0	0.111111111	0.111111111	0.222222222	0	0.111111111	0.222222222
-137.5882153	0.222222222	0	0	0.111111111	0.111111111	0.222222222	0	0.111111111	0.222222222
-136.5882153	0.222222222	0	0	0.111111111	0.111111111	0.222222222	0	0.111111111	0.222222222
-135.5882153	0.222222222	0	0	0.111111111	0.111111111	0.222222222	0	0.111111111	0.222222222
-134.5882153	0.222222222	0	0	0.111111111	0.111111111	0.222222222	0	0.111111111	0.222222222
-133.5882153	0.222222222	0	0	0.111111111	0.111111111	0.222222222	0	0.111111111	0.222222222
-132.5882153	0.222222222	0	0	0.111111111	0.111111111	0.222222222	0	0.111111111	0.222222222
-131.5882153	0.222222222	0	0	0.111111111	0.111111111	0.222222222	0	0.111111111	0.222222222
-130.5882153	0.222222222	0	0	0.111111111	0.111111111	0.222222222	0	0.111111111	0.222222222
-129.5882153	0.166666667	0.083333333	0	0.083333333	0.083333333	0.25	0	0.083333333	0.25
-128.5882153	0.166666667	0.083333333	0	0.083333333	0.083333333	0.25	0	0.083333333	0.25
-127.5882153	0.166666667	0.083333333	0	0.083333333	0.083333333	0.25	0	0.083333333	0.25
-126.5882153	0.166666667	0.083333333	0	0.083333333	0.083333333	0.25	0	0.083333333	0.25
-125.5882153	0.166666667	0.083333333	0	0.083333333	0.083333333	0.25	0	0.083333333	0.25
-124.5882153	0.166666667	0.083333333	0	0.083333333	0.083333333	0.25	0	0.083333333	0.25
-123.5882153	0.166666667	0.083333333	0	0.083333333	0.083333333	0.25	0	0.083333333	0.25
-122.5882153	0.166666667	0.083333333	0	0.083333333	0.083333333	0.25	0	0.083333333	0.25
-121.5882153	0.166666667	0.083333333	0	0.083333333	0.083333333	0.25	0	0.083333333	0.25
-120.5882153	0.166666667	0.083333333	0	0.083333333	0.083333333	0.25	0	0.083333333	0.25
-119.5882153	0.166666667	0.083333333	0	0.083333333	0.083333333	0.25	0	0.083333333	0.25
-118.5882153	0.166666667	0.083333333	0	0.083333333	0.083333333	0.25	0	0.083333333	0.25
-117.5882153	0.166666667	0.083333333	0	0.083333333	0.083333333	0.25	0	0.083333333	0.25
-116.5882153	0.166666667	0.083333333	0	0.083333333	0.083333333	0.25	0	0.083333333	0.25
-115.5882153	0.166666667	0.083333333	0	0.083333333	0.083333333	0.25	0	0.083333333	0.25
-114.5882153	0.133333333	0.066666667	0	0.133333333	0.066666667	0.266666667	0	0.066666667	0.266666667
-113.5882153	0.133333333	0.066666667	0	0.133333333	0.066666667	0.266666667	0	0.066666667	0.266666667
-112.5882153	0.117647059	0.058823529	0	0.117647059	0.117647059	0.235294118	0	0.117647059	0.235294118
-111.5882153	0.117647059	0.058823529	0	0.117647059	0.117647059	0.235294118	0	0.117647059	0.235294118
-110.5882153	0.083333333	0.041666667	0.041666667	0.125	0.125	0.208333333	0.041666667	0.083333333	0.25
-109.5882153	0.083333333	0.041666667	0.041666667	0.125	0.125	0.208333333	0.041666667	0.083333333	0.25
-108.5882153	0.083333333	0.041666667	0.041666667	0.125	0.125	0.208333333	0.041666667	0.083333333	0.25
-107.5882153	0.083333333	0.041666667	0.041666667	0.125	0.125	0.208333333	0.041666667	0.083333333	0.25
-106.5882153	0.083333333	0.041666667	0.041666667	0.125	0.125	0.208333333	0.041666667	0.083333333	0.25
-105.5882153	0.083333333	0.041666667	0.041666667	0.125	0.125	0.208333333	0.041666667	0.083333333	0.25
-104.5882153	0.083333333	0.041666667	0.041666667	0.125	0.125	0.208333333	0.041666667	0.083333333	0.25
-103.5882153	0.076923077	0.038461538	0.038461538	0.115384615	0.115384615	0.230769231	0.038461538	0.076923077	0.269230769
-102.5882153	0.088235294	0.058823529	0.029411765	0.117647059	0.117647059	0.205882353	0.058823529	0.088235294	0.235294118
-101.5882153	0.083333333	0.055555556	0.027777778	0.138888889	0.111111111	0.222222222	0.055555556	0.083333333	0.222222222
-100.5882153	0.083333333	0.055555556	0.027777778	0.138888889	0.111111111	0.222222222	0.055555556	0.083333333	0.222222222
-99.58821527	0.083333333	0.055555556	0.027777778	0.138888889	0.111111111	0.222222222	0.055555556	0.083333333	0.222222222
-98.58821527	0.083333333	0.055555556	0.027777778	0.138888889	0.111111111	0.222222222	0.055555556	0.083333333	0.222222222
-97.58821527	0.083333333	0.055555556	0.027777778	0.138888889	0.111111111	0.222222222	0.055555556	0.083333333	0.222222222
-96.58821527	0.083333333	0.055555556	0.027777778	0.138888889	0.111111111	0.222222222	0.055555556	0.083333333	0.222222222
-95.58821527	0.083333333	0.055555556	0.027777778	0.138888889	0.111111111	0.222222222	0.055555556	0.083333333	0.222222222
-94.58821527	0.083333333	0.055555556	0.027777778	0.138888889	0.111111111	0.222222222	0.055555556	0.083333333	0.222222222
-93.58821527	0.083333333	0.055555556	0.027777778	0.138888889	0.111111111	0.222222222	0.055555556	0.083333333	0.222222222
-92.58821527	0.083333333	0.055555556	0.027777778	0.138888889	0.111111111	0.222222222	0.055555556	0.083333333	0.222222222
-91.58821527	0.1	0.05	0.025	0.15	0.125	0.225	0.05	0.075	0.2
-90.58821527	0.1	0.05	0.025	0.15	0.125	0.225	0.05	0.075	0.2
-89.58821527	0.1	0.05	0.025	0.15	0.125	0.225	0.05	0.075	0.2
-88.58821527	0.1	0.05	0.025	0.15	0.125	0.225	0.05	0.075	0.2
-87.58821527	0.097560976	0.048780488	0.024390244	0.146341463	0.12195122	0.219512195	0.048780488	0.073170732	0.219512195
-86.58821527	0.097560976	0.048780488	0.024390244	0.146341463	0.12195122	0.219512195	0.048780488	0.073170732	0.219512195
-85.58821527	0.097560976	0.048780488	0.024390244	0.146341463	0.12195122	0.219512195	0.048780488	0.073170732	0.219512195
-84.58821527	0.097560976	0.048780488	0.024390244	0.146341463	0.12195122	0.219512195	0.048780488	0.073170732	0.219512195
-83.58821527	0.104166667	0.0625	0.020833333	0.145833333	0.125	0.208333333	0.041666667	0.083333333	0.208333333
-82.58821527	0.102040816	0.06122449	0.020408163	0.142857143	0.12244898	0.224489796	0.040816327	0.081632653	0.204081633
-81.58821527	0.1	0.06	0.02	0.14	0.12	0.24	0.04	0.08	0.2
-80.58821527	0.1	0.06	0.02	0.14	0.12	0.24	0.04	0.08	0.2
-79.58821527	0.1	0.06	0.02	0.14	0.12	0.24	0.04	0.08	0.2
-78.58821527	0.1	0.06	0.02	0.14	0.12	0.24	0.04	0.08	0.2
-77.58821527	0.1	0.06	0.02	0.14	0.12	0.24	0.04	0.08	0.2
-76.58821527	0.094339623	0.056603774	0.018867925	0.150943396	0.113207547	0.245283019	0.037735849	0.075471698	0.20754717
-75.58821527	0.094339623	0.056603774	0.018867925	0.150943396	0.113207547	0.245283019	0.037735849	0.075471698	0.20754717
-74.58821527	0.094339623	0.056603774	0.018867925	0.150943396	0.113207547	0.245283019	0.037735849	0.075471698	0.20754717
-73.58821527	0.087719298	0.070175439	0.01754386	0.140350877	0.122807018	0.245614035	0.035087719	0.087719298	0.192982456
-72.58821527	0.087719298	0.070175439	0.01754386	0.140350877	0.122807018	0.245614035	0.035087719	0.087719298	0.192982456
-71.58821527	0.087719298	0.070175439	0.01754386	0.140350877	0.122807018	0.245614035	0.035087719	0.087719298	0.192982456
-70.58821527	0.086206897	0.068965517	0.017241379	0.155172414	0.120689655	0.24137931	0.034482759	0.086206897	0.189655172
-69.58821527	0.086206897	0.068965517	0.017241379	0.155172414	0.120689655	0.24137931	0.034482759	0.086206897	0.189655172
-68.58821527	0.09375	0.078125	0.03125	0.15625	0.109375	0.234375	0.03125	0.078125	0.1875
-67.58821527	0.090909091	0.090909091	0.03030303	0.151515152	0.106060606	0.242424242	0.03030303	0.075757576	0.181818182
-66.58821527	0.090909091	0.090909091	0.03030303	0.151515152	0.106060606	0.242424242	0.03030303	0.075757576	0.181818182
-65.58821527	0.090909091	0.090909091	0.03030303	0.151515152	0.106060606	0.242424242	0.03030303	0.075757576	0.181818182
-64.58821527	0.090909091	0.090909091	0.03030303	0.151515152	0.106060606	0.242424242	0.03030303	0.075757576	0.181818182
-63.58821527	0.088235294	0.088235294	0.029411765	0.147058824	0.102941176	0.25	0.029411765	0.073529412	0.191176471
-62.58821527	0.088235294	0.088235294	0.029411765	0.147058824	0.102941176	0.25	0.029411765	0.073529412	0.191176471
-61.58821527	0.088235294	0.088235294	0.029411765	0.147058824	0.102941176	0.25	0.029411765	0.073529412	0.191176471
-60.58821527	0.084507042	0.084507042	0.028169014	0.154929577	0.098591549	0.253521127	0.028169014	0.084507042	0.183098592
-59.58821527	0.084507042	0.084507042	0.028169014	0.154929577	0.098591549	0.253521127	0.028169014	0.084507042	0.183098592
-58.58821527	0.077922078	0.090909091	0.025974026	0.168831169	0.103896104	0.246753247	0.025974026	0.077922078	0.181818182
-57.58821527	0.076923077	0.08974359	0.025641026	0.166666667	0.115384615	0.243589744	0.025641026	0.076923077	0.179487179
-56.58821527	0.074074074	0.086419753	0.024691358	0.172839506	0.111111111	0.24691358	0.024691358	0.074074074	0.185185185
-55.58821527	0.072289157	0.084337349	0.024096386	0.168674699	0.108433735	0.253012048	0.024096386	0.072289157	0.192771084
-54.58821527	0.070588235	0.082352941	0.023529412	0.176470588	0.105882353	0.247058824	0.023529412	0.070588235	0.2
-53.58821527	0.074468085	0.085106383	0.031914894	0.170212766	0.106382979	0.234042553	0.031914894	0.074468085	0.191489362
-52.58821527	0.072916667	0.083333333	0.03125	0.177083333	0.104166667	0.239583333	0.03125	0.072916667	0.1875
-51.58821527	0.072164948	0.082474227	0.030927835	0.175257732	0.103092784	0.237113402	0.030927835	0.072164948	0.195876289
-50.58821527	0.076923077	0.086538462	0.028846154	0.173076923	0.105769231	0.230769231	0.038461538	0.076923077	0.182692308
-49.58821527	0.076190476	0.085714286	0.028571429	0.180952381	0.104761905	0.228571429	0.038095238	0.076190476	0.180952381
-48.58821527	0.07751938	0.093023256	0.03875969	0.170542636	0.108527132	0.209302326	0.054263566	0.085271318	0.162790698
-47.58821527	0.076923077	0.092307692	0.038461538	0.169230769	0.107692308	0.215384615	0.053846154	0.084615385	0.161538462
-46.58821527	0.074829932	0.095238095	0.034013605	0.183673469	0.108843537	0.217687075	0.06122449	0.074829932	0.149659864
-45.58821527	0.075471698	0.094339623	0.044025157	0.182389937	0.106918239	0.213836478	0.062893082	0.075471698	0.144654088
-44.58821527	0.071428571	0.095238095	0.041666667	0.19047619	0.101190476	0.214285714	0.05952381	0.077380952	0.148809524
-43.58821527	0.07804878	0.102439024	0.03902439	0.190243902	0.102439024	0.209756098	0.063414634	0.073170732	0.141463415
-42.58821527	0.074074074	0.101851852	0.037037037	0.199074074	0.101851852	0.203703704	0.064814815	0.074074074	0.143518519
-41.58821527	0.072649573	0.111111111	0.042735043	0.205128205	0.098290598	0.196581197	0.068376068	0.068376068	0.136752137
-40.58821527	0.069498069	0.115830116	0.038610039	0.216216216	0.1003861	0.196911197	0.069498069	0.065637066	0.127413127
-39.58821527	0.070921986	0.120567376	0.035460993	0.219858156	0.09929078	0.19858156	0.067375887	0.060283688	0.127659574
-38.58821527	0.071428571	0.119047619	0.034013605	0.227891156	0.098639456	0.197278912	0.068027211	0.06122449	0.12244898
-37.58821527	0.069078947	0.125	0.032894737	0.230263158	0.095394737	0.200657895	0.065789474	0.059210526	0.121710526
-36.58821527	0.06402439	0.125	0.030487805	0.240853659	0.094512195	0.204268293	0.06402439	0.054878049	0.12195122
-35.58821527	0.064139942	0.125364431	0.029154519	0.250728863	0.093294461	0.204081633	0.06122449	0.052478134	0.119533528
-34.58821527	0.0625	0.122159091	0.028409091	0.255681818	0.09375	0.207386364	0.0625	0.051136364	0.116477273
-33.58821527	0.0626703	0.119891008	0.027247956	0.264305177	0.092643052	0.207084469	0.059945504	0.049046322	0.117166213
-32.58821527	0.066137566	0.121693122	0.026455026	0.267195767	0.08994709	0.208994709	0.058201058	0.047619048	0.113756614
-31.58821527	0.062656642	0.127819549	0.027568922	0.275689223	0.087719298	0.205513784	0.05764411	0.047619048	0.107769424
-30.58821527	0.061728395	0.125925926	0.027160494	0.281481481	0.086419753	0.204938272	0.056790123	0.04691358	0.108641975
-29.58821527	0.059952038	0.12470024	0.026378897	0.287769784	0.086330935	0.20383693	0.055155875	0.047961631	0.107913669
-28.58821527	0.058823529	0.119909502	0.024886878	0.300904977	0.081447964	0.201357466	0.054298643	0.045248869	0.113122172
-27.58821527	0.063318777	0.11790393	0.024017467	0.30349345	0.07860262	0.203056769	0.052401747	0.043668122	0.113537118
-26.58821527	0.062761506	0.117154812	0.023012552	0.311715481	0.075313808	0.205020921	0.050209205	0.043933054	0.110878661
-25.58821527	0.061728395	0.115226337	0.022633745	0.314814815	0.074074074	0.20781893	0.049382716	0.043209877	0.111111111
-24.58821527	0.061386139	0.112871287	0.021782178	0.326732673	0.071287129	0.207920792	0.047524752	0.041584158	0.108910891
-23.58821527	0.060077519	0.112403101	0.021317829	0.329457364	0.069767442	0.207364341	0.048449612	0.042635659	0.108527132
-22.58821527	0.058490566	0.111320755	0.020754717	0.337735849	0.069811321	0.205660377	0.047169811	0.041509434	0.10754717
-21.58821527	0.056466302	0.109289617	0.02003643	0.340619308	0.069216758	0.209471767	0.047358834	0.041894353	0.10564663
-20.58821527	0.056637168	0.107964602	0.019469027	0.339823009	0.072566372	0.210619469	0.046017699	0.040707965	0.10619469
-19.58821527	0.055172414	0.105172414	0.018965517	0.344827586	0.074137931	0.210344828	0.046551724	0.039655172	0.105172414
-18.58821527	0.053333333	0.106666667	0.018333333	0.345	0.073333333	0.215	0.045	0.038333333	0.105
-17.58821527	0.051446945	0.106109325	0.019292605	0.347266881	0.072347267	0.217041801	0.04340836	0.040192926	0.102893891
-16.58821527	0.050473186	0.105678233	0.018927445	0.35488959	0.070977918	0.216088328	0.042586751	0.039432177	0.100946372
-15.58821527	0.048411498	0.104387292	0.018154312	0.360060514	0.072617247	0.21633888	0.042360061	0.037821483	0.099848714
-14.58821527	0.046176046	0.101010101	0.018759019	0.370851371	0.075036075	0.212121212	0.041847042	0.036075036	0.098124098
-13.58821527	0.046896552	0.099310345	0.017931034	0.380689655	0.075862069	0.208275862	0.04	0.034482759	0.096551724
-12.58821527	0.045212766	0.097074468	0.017287234	0.382978723	0.079787234	0.207446809	0.039893617	0.033244681	0.097074468
-11.58821527	0.043533931	0.09475032	0.016645327	0.396927017	0.078104994	0.204865557	0.038412292	0.032010243	0.09475032
-10.58821527	0.042892157	0.093137255	0.015931373	0.406862745	0.078431373	0.200980392	0.036764706	0.030637255	0.094362745
-9.58821527	0.043838863	0.091232227	0.015402844	0.414691943	0.077014218	0.200236967	0.035545024	0.029620853	0.092417062
-8.58821527	0.042973287	0.091753775	0.016260163	0.420441347	0.076655052	0.196283391	0.034843206	0.029036005	0.091753775
-7.58821527	0.041387025	0.091722595	0.015659955	0.429530201	0.074944072	0.194630872	0.033557047	0.029082774	0.089485459
-6.58821527	0.039827772	0.08934338	0.015069968	0.439181916	0.075349839	0.191603875	0.033369214	0.029063509	0.087190527
-5.58821527	0.038541667	0.0875	0.014583333	0.441666667	0.078125	0.190625	0.035416667	0.028125	0.085416667
-4.58821527	0.03798768	0.0862423	0.014373717	0.447638604	0.077002053	0.189938398	0.034907598	0.027720739	0.084188912
-3.58821527	0.037074148	0.085170341	0.014028056	0.45490982	0.075150301	0.187374749	0.034068136	0.027054108	0.085170341
-2.58821527	0.036706349	0.084325397	0.013888889	0.459325397	0.074404762	0.185515873	0.033730159	0.026785714	0.08531746
-1.58821527	0.037586548	0.084075173	0.013847676	0.459940653	0.074183976	0.184965381	0.033630069	0.026706231	0.085064293
-0.58821527	0.037475345	0.08382643	0.013806706	0.461538462	0.073964497	0.184418146	0.033530572	0.026627219	0.084812623
0	0.038011696	0.083820663	0.014619883	0.460038986	0.074074074	0.183235867	0.03411306	0.027290448	0.084795322
