## Supplementary material for "The rapid diversification of Boletales is linked to Early Eocene and Mid-Miocene Climatic Optima": Table S5. The inferred mean values of different variants at different geological time re.xlsx

### Sheet: Suppl. Table S5. The inferred m
Supplementary Table S5. The inferred mean values of different variants through the geological time from 65 Mya to present used for correlation and influence analyses
Time (Mya)	Net diversification rate of Boletales	Temperature*	Aridity index**	Net diversification rate of Pinaceae	Net diversification rate of Fagales
0	0.0914639	-0.211207	0.264768	0.0946152	0.0918771
0.656566	0.0911295	-0.0055754	0.173781	0.0946314	0.0916081
1.31313	0.0917955	0.252733	0.159046	0.0943983	0.0917265
1.9697	0.0917318	0.429142	0.1451	0.0936403	0.0923151
2.62626	0.0917526	0.999519	0.143759	0.0928523	0.0917605
3.28283	0.091694	1.38619	0.142844	0.0920321	0.0913711
3.93939	0.0909478	1.61621	0.142134	0.0908453	0.0910596
4.59596	0.0887394	1.64717	0.140506	0.0902283	0.0908333
5.25253	0.0884292	1.75183	0.139503	0.0899726	0.0905905
5.90909	0.0874747	1.90125	0.138719	0.0898588	0.0904005
6.56566	0.0857792	2.14867	0.136829	0.0878315	0.0894978
7.22222	0.0837411	2.60317	0.135629	0.0874605	0.089121
7.87879	0.0818723	2.01877	0.134816	0.0856363	0.0883634
8.53535	0.0814045	2.28229	0.133109	0.0843576	0.0870504
9.19192	0.0814622	2.39285	0.131815	0.0820801	0.0862751
9.84848	0.0818166	2.62033	0.130797	0.0809694	0.0859014
10.5051	0.0808137	2.89	0.131033	0.0792226	0.0845923
11.1616	0.0798294	2.79209	0.13635	0.0781166	0.0842408
11.8182	0.0785369	3.15304	0.141815	0.0772716	0.0838128
12.4747	0.0774865	3.24108	0.147289	0.0757999	0.0832813
13.1313	0.0770721	3.69897	0.15327	0.073626	0.0824476
13.7879	0.0766118	4.55495	0.159469	0.0736371	0.0823258
14.4444	0.0758328	5.0946	0.165381	0.070838	0.0812479
15.101	0.0748702	5.12088	0.171634	0.0702058	0.0803658
15.7576	0.0736952	4.68951	0.174613	0.0683598	0.0792284
16.4141	0.073448	4.50446	0.173995	0.0683672	0.0777854
17.0707	0.0736512	3.67599	0.174514	0.0666391	0.0771011
17.7273	0.073798	3.75839	0.175891	0.0665917	0.0761991
18.3838	0.073662	3.67164	0.176781	0.063297	0.0752537
19.0404	0.0740844	3.45696	0.177897	0.0630594	0.0744856
19.697	0.075112	3.93579	0.178668	0.0605649	0.0737072
20.3535	0.0748762	4.01544	0.177848	0.0605179	0.0721409
21.0101	0.0754797	4.15637	0.177304	0.0601414	0.0716222
21.6667	0.0763308	4.33408	0.177267	0.0579874	0.0709089
22.3232	0.0763544	3.8637	0.177414	0.0553961	0.0709693
22.9798	0.0769287	3.85499	0.177639	0.0551838	0.0701141
23.6364	0.0776378	4.41814	0.176414	0.0526245	0.0696016
24.2929	0.0785909	4.75661	0.176364	0.0524406	0.0694446
24.9495	0.0792982	4.57406	0.176204	0.0522695	0.0691078
25.6061	0.0797864	4.19185	0.175429	0.0520973	0.0677719
26.2626	0.080893	3.93752	0.176962	0.0519355	0.066712
26.9192	0.0815835	3.27464	0.178434	0.0491092	0.0656533
27.5758	0.0824165	3.28248	0.179709	0.048962	0.0645282
28.2323	0.0830335	3.42098	0.181303	0.0467265	0.064001
28.8889	0.0847259	3.5404	0.182664	0.0465861	0.0634741
29.5455	0.0852448	3.80243	0.183767	0.0464607	0.0632616
30.202	0.0858686	3.48345	0.185349	0.0440112	0.0616515
30.8586	0.0864307	3.8137	0.184982	0.0412232	0.0611136
31.5152	0.0869075	3.85083	0.183487	0.038111	0.0581785
32.1717	0.0866928	3.55729	0.182251	0.0366474	0.0579121
32.8283	0.086987	3.04008	0.180798	0.0363374	0.0573727
33.4848	0.0872275	4.49815	0.17953	0.0360951	0.0566413
34.1414	0.0877032	5.13283	0.177876	0.0358824	0.0546824
34.798	0.0883869	5.29644	0.17541	0.0356387	0.0544857
35.4545	0.0880521	4.88645	0.174603	0.0354157	0.0543078
36.1111	0.0892805	5.33519	0.173812	0.0352238	0.0537551
36.7677	0.0882251	5.42368	0.172769	0.0350337	0.0519226
37.4242	0.0866992	5.86727	0.171842	0.0348577	0.0513662
38.0808	0.0864906	6.29074	0.170851	0.0346793	0.0508069
38.7374	0.0867608	6.77115	0.169943	0.0289563	0.0484488
39.3939	0.0854727	7.16292	0.169613	0.0284594	0.0478854
40.0505	0.0846228	7.40897	0.169039	0.0280308	0.0473258
40.7071	0.0849556	7.23588	0.168522	0.027554	0.0467568
41.3636	0.0808342	8.46183	0.167523	0.0272035	0.0461893
42.0202	0.0811309	7.49598	0.166706	0.0268426	0.0456161
42.6768	0.0778618	8.07471	0.165515	0.0264945	0.0450435
43.3333	0.0764637	8.16552	0.164133	0.02617	0.0447642
43.9899	0.0741682	7.75083	0.163327	0.0258367	0.0444271
44.6465	0.0697121	8.24462	0.161879	0.0255388	0.0441903
45.303	0.0720525	8.7275	0.160541	0.0197357	0.0439919
45.9596	0.0665561	9.53538	0.15888	0.0191248	0.0409102
46.6162	0.0637697	10.055	0.157275	0.0186293	0.0401358
47.2727	0.0569004	10.8046	0.15623	0.018134	0.0393945
47.9293	0.0550999	11.2371	0.155747	0.01767	0.0386469
48.5859	0.0556356	11.6691	0.154695	0.0172613	0.0378939
49.2424	0.0561651	11.7825	0.153159	0.0168338	0.0371402
49.899	0.0480698	12.341	0.151772	0.016415	0.0363857
50.5556	0.0482643	12.438	0.149835	0.0160935	0.0357975
51.2121	0.0453069	12.5775	0.150803	0.0157446	0.0350353
51.8687	0.0453654	12.0123	0.151935	0.0154227	0.0342774
52.5253	0.0454221	12.0552	0.152428	0.0151255	0.0325601
53.1818	0.0463927	11.1942	0.15306	0.0148887	0.0319782
53.8384	0.046469	10.9043	0.153611	0.0146295	0.0313181
54.4949	0.0420682	11.3828	0.154147	0.0143766	0.0306554
55.1515	0.041697	10.3237	0.154878	0.0141475	0.030085
55.8081	0.0403026	10.0862	0.157282	0.0139561	0.0294194
56.4646	0.039523	9.30368	0.158926	0.0137374	0.0287442
57.1212	0.038773	9.04857	0.161002	0.0135427	0.0280751
57.7778	0.038556	8.54579	0.162415	0.0133386	0.0274074
58.4343	0.0388757	8.26235	0.16505	0.0131585	0.0267405
59.0909	0.0381699	9.034	0.167426	0.0130005	0.0261729
59.7475	0.0374162	9.3125	0.169159	0.0128277	0.0255099
60.404	0.0373146	9.79923	0.17093	0.0126905	0.0248349
61.0606	0.0363879	9.66545	0.169284	0.0125614	0.0241704
61.7172	0.0365393	9.63571	0.167077	0.0124004	0.0234909
62.3737	0.0372209	9.18	0.165515	0.0122841	0.0228186
63.0303	0.0366735	8.906	0.163807	0.0121656	0.022139
63.6869	0.0352744	9.55	0.161882	0.0120645	0.0214504
64.3434	0.0354358	9.6	0.160723	0.0119531	0.0207698
65	0.0355974	8.73412	0.158957	0.0118657	0.0200818
Notes: * refers to the temperature (℃) above present day which was retrieved from the work of Zachos J, Pagani M, Sloan L, Thomas E, Billups K. 2001 – Trends, rhythms, and aberrations in global climate 65 Ma to present. Science 292 (5517)
** based on the data of Hagen O, Flück B, Fopp F, Cabral JS, Hartig F, Pontarp M, Rangel TF, Pellissier L. 2021 – gen3sis: A general engine for eco-evolutionary simulations of the processes that shape Earth’s biodiversity. PLoS biology 19 (7), e3001340
