## Supplementary material for "The rapid diversification of Boletales is linked to Early Eocene and Mid-Miocene Climatic Optima": Table S6. The matrix for ancestral character reconstruction of key morphologies of Boletales_re.xlsx

### Sheet: Sheet1
Supplementary Table S3. The matrix for ancestral character reconstruction of key morphologies of Boletales
Taxon	Voucher	marginal veil of pileus (1 present, 0 absent)	gasteroid apperance of fruitbody (1 gasteroid, 0 pileate-stipitate)	ornamentation of basidiospore (1 ornamented, 0 smooth)
Abtylopilus scabrosus	HKAS50211	0	0	0
Abtylopilus sp.	SING2011	0	0	0
Acyanoboletus controversus	Yang6059	0	0	0
Acyanoboletus dissimilis	ZT14030	0	0	0
Afroboletus multijugus	PC 0723572	1	0	1
Afrocastellanoa ivoryana	Arora 126	0	1	1
Alessioporus ichnusanus	AMB 12756	0	0	0
Alpova cinnamomeus	HRL1384	0	1	0
Amoenoboletus mcrobbii	PDD97418	0	0	0
Amoenoboletus miraculosus	ZT14046	0	0	0
Amylotrama clelandii	MEL2432546	0	1	0
Anthracoporus cystidiatus	HKAS55375	0	0	0
Anthracoporus holophaeus	HKAS59407	0	0	0
Anthracoporus nigropurpureus	HKAS53370	0	0	0
Anthracoporus sp	Wu2123	0	0	0
Astraeus asiaticus	Arora 02-121	0	1	1
Astraeus hygrometricus	Ashy 3	0	1	1
Astraeus hygrometricus	MB 05-029	0	1	1
Astraeus sirindhorniae	GAPK1	0	1	1
Aureoboletus auriflammeus	CFMR:BOS-699	0	0	0
Aureoboletus auriporus	BDCR0431	0	0	0
Aureoboletus catenarius	HKAS54463	0	0	0
Aureoboletus clavatus	GDGM42963	0	0	0
Aureoboletus duplicatoporus	HKAS:50498	0	0	0
Aureoboletus erythraeus	FHMU1053	0	0	0
Aureoboletus formosus	GDGM44441	0	0	0
Aureoboletus gentilis	MG372a	0	0	0
Aureoboletus glutinosus	GDGM44476	1	0	0
Aureoboletus innixus	CFMR:BOS-544	0	0	0
Aureoboletus longicollis	HKAS:53398	1	0	1
Aureoboletus mirabilis	HKAS:57776	0	0	0
Aureoboletus moravicus	MG374a	0	0	0
Aureoboletus nephrosporus	HKAS74929	0	0	0
Aureoboletus projectellus	AFTOL-ID 713	0	0	0
Aureoboletus projectellus	NYBG13393	0	0	0
Aureoboletus pseudoauriporus	JAB_320	0	0	0
Aureoboletus quercus-spinosae	GDGM43755	0	0	0
Aureoboletus raphanaceus	GDGM44832	0	0	0
Aureoboletus roxanae	CFMR:BOS-698	0	0	0
Aureoboletus rubellus	HKAS105265	0	0	0
Aureoboletus russellii	CFMR:BOS-716	0	0	0
Aureoboletus singeri	BOS-468	1	0	1
Aureoboletus singeri	VB4530	1	0	1
Aureoboletus sinobadius	Wu1278	0	0	0
Aureoboletus solus	Wu1841	0	0	0
Aureoboletus sp.	GDGM49259	0	0	0
Aureoboletus sp.	GDGM52298	0	0	0
Aureoboletus sp.	GDGM71707	0	0	0
Aureoboletus sp.	OR0245	0	0	0
Aureoboletus tenuis	HKAS75104	1	0	0
Aureoboletus thibetanus	HKAS89494	1	0	0
Aureoboletus tomentosus	HKAS59694	0	0	0
Aureoboletus velutipes	GDGM42608	0	0	0
Aureoboletus viscidipes	HKAS77103	1	0	0
Aureoboletus yunnanensis	HKAS75050	0	0	0
Aureoboletus zangii	HKAS74751	0	0	0
Australopilus palumanus	REH-9421	0	0	0
Austroboletus aff. fusisporus HKAS 52683	HKAS:52683	1	0	1
Austroboletus aff. mutabilis HKAS 53450	HKAS:53450	1	0	1
Austroboletus albovirescens	HKAS:59624	1	0	1
Austroboletus asper	BRI:AQ0796265	1	0	1
Austroboletus asper	PERTH6658407	1	0	1
Austroboletus austrovirens	BRI:AQ0795791	1	0	1
Austroboletus cf. novae-zelandiae CD567	CD567	1	0	1
Austroboletus gracilis	112/96	0	0	1
Austroboletus lacunosus	REH9146	1	0	1
Austroboletus mutabilis	BRI:AQ0795793	1	0	1
Austroboletus niveus	Perth 6660703	1	0	1
Austroboletus olivaceobrunneus	HKAS92428	1	0	1
Austroboletus rarus	BRI:AQ0794045	1	0	1
Austroboletus rostrupii	BRI:AQ0795785	1	0	1
Austroboletus sp.	HFJAU12001	1	0	1
Austroboletus sp.	SL758	1	0	1
Austroboletus sp. 5 GB-2014	Perth 7660928	1	0	1
Austroboletus sp. 6 GB-2014	BRI:AQ0794299	1	0	1
Austroboletus sp. 7 GB-2014	BRI:AQ0794156	1	0	1
Austroboletus sp. 8 GB-2014	BRI:AQ0794272	1	0	1
Austroboletus sp. 8 GB-2014	MEL:2305143	1	0	1
Austroboletus sp. HKAS 57756	HKAS:57756	1	0	1
Austroboletus subflavidus	BOS-625	1	0	1
Austroboletus subvirens	Wu2027	1	0	1
Austroboletus viscidoviridis	Perth 7588682	1	0	1
Austroboletus yourkae	NY02072669	1	0	1
Austropaxillus boletinoides	Pbo1	0	0	0
Austropaxillus macnabbii	AU5	0	0	0
Austropaxillus muelleri	Pax112	0	0	0
Austropaxillus statuum	Pst2	0	0	0
Baorangia major	532624MF_201_Wu2303	0	0	0
Baorangia pseudocalopus	HKAS:63607	0	0	0
Baorangia rufomaculata	4414	0	0	0
Baorangia sp.	Wu1761	0	0	0
Baorangia sp. NKZ-2020a	N.K. Zeng4511(FHMU5879)	0	0	0
Binderoboletus segoi	Henkel8035	0	0	1
Boletaceae sp.	Mushroom Observer #255258	0	0	0
Boletaceae sp. \'Alloboletus 1\'	HKAS62903	0	0	0
Boletaceae sp. \'Alloboletus 2\'	HKAS62907	0	0	0
Boletaceae sp. \'Orientiboletus\'	HKAS71346	0	0	0
Boletaceae sp. 1 GB-2014	Perth 6640133	0	0	0
Boletaceae sp. 2 GB-2014	Perth 6668208	0	0	0
Boletaceae sp. GT-2016a	Sulzbacher 393	0	0	0
Boletaceae sp. HKAS 68178	HKAS:68178	0	0	1
Boletaceae sp. MIH-2012b	HKAS74705	0	0	0
Boletellus aff. emodensis HKAS 52678	HKAS:52678	1	0	1
Boletellus aff. shichianus HKAS 56317	HKAS:56317	0	0	1
Boletellus ananas	BOS-614	1	0	1
Boletellus ananas	NY815459	1	0	1
Boletellus ananas	TH8819	1	0	1
Boletellus ananiceps	3794	1	0	1
Boletellus ananiceps	REH9484	1	0	1
Boletellus areolatus	BLT-132	1	0	1
Boletellus areolatus	NY817443	1	0	1
Boletellus cf. paradoxus BLT-136	BLT-136	1	0	1
Boletellus chrysenteroides	3838	0	0	1
Boletellus deceptivus	REH9634	1	0	1
Boletellus dicymbophilus	TH8840	0	0	1
Boletellus dissiliens	REH9435	1	0	1
Boletellus dissiliens	REH9624	1	0	1
Boletellus elatus	TMI22101	0	0	1
Boletellus emodensis	BLT-111	1	0	1
Boletellus emodensis	REH8742	1	0	1
Boletellus exiguus	TH8809	0	0	1
Boletellus indistinctus	HKAS80681	0	0	1
Boletellus obscurococcineus	REH8741	0	0	1
Boletellus obscurococcineus	REH9038	0	0	1
Boletellus piakaii	TH8077	0	0	1
Boletellus pseudochrysenteroides	Mushroom Observer #288188	0	0	1
Boletellus reminiscens	REH9284	0	0	1
Boletellus shichianus	HKAS:76852	0	0	1
Boletellus sinapipes	REH9408	0	0	1
Boletellus sp.	OR0621	0	0	1
Boletellus sp.	Feng1827	0	0	1
Boletellus sp.	Wu1385	0	0	1
Boletellus sp.	ZT14043	1	0	1
Boletellus sp. HKAS 53375	HKAS:53375	0	0	1
Boletellus sp. HKAS 58713	HKAS:58713	1	0	1
Boletellus sp. HKAS 59536	HKAS:59536	1	0	1
Boletellus sp. HKAS 74783	HKAS:74783	0	0	1
Boletellus sp. HKAS 74888	HKAS:74888	0	0	1
Boletellus sp. NKZ-2022a	Liyi3039(FHMU6907)	0	0	1
Boletellus wenshanensis	532624MF_103_Wu2281	0	0	1
Boletinellus rhytidophyllus	JLK353	0	0	0
Boletinellus_merulioides	Feng1922	0	0	0
Boletoideae sp.	Hao1544	0	0	0
Boletoideae sp.	NEST1887	0	0	0
Boletoideae sp.	Wu1400	0	0	0
Boletus abruptibulbus	4588	0	0	0
Boletus aereus	VDKO1055	0	0	0
Boletus albobrunnescens	OR131	0	0	0
Boletus auripes	Mushroom Observer #328940	0	0	0
Boletus austroedulis	REH8969	0	0	0
Boletus bainiugan	HKAS:52235	0	0	0
Boletus billieae	Mushroom Observer #333089	0	0	0
Boletus botryoides	HKAS53403	0	0	0
Boletus candidissimus	LE315542	0	0	0
Boletus durhamensis	CFMR:Both 4561	0	0	0
Boletus edulis	Be3	0	0	0
Boletus edulis	HMJAU4637	0	0	0
Boletus fagacicola	HKAS83194	0	0	0
Boletus fagicola	Mushroom Observer #245071	0	0	0
Boletus flavosanguineus	TUR-A 208905	0	0	0
Boletus harrisonii	MICH:KUO-09071204	0	0	0
Boletus hiratsukae	TMI24051	0	0	0
Boletus inedulis	MB06-044	0	0	0
Boletus kundabungkid	MEL2417154	0	0	0
Boletus littoreus	FHMU5921	0	0	0
Boletus morrisii	8206	0	0	0
Boletus nobilis	Mushroom Observer #255270	0	0	0
Boletus projectelloides	Halling8553	0	0	0
Boletus pulchriceps	DS 4514	0	0	0
Boletus reticuloceps	HKAS:57671	0	0	0
Boletus rex-veris	JFA13101	0	0	0
Boletus roseopurpureus	MB06-059	0	0	0
Boletus semigastroideus	PBM 3076	0	1	0
Boletus separans	MICH:KUO-06201002	0	0	0
Boletus separans	Mushroom Observer #282660	0	0	0
Boletus sinensis	HKAS:76851	0	0	0
Boletus sinoaurantiacus	HKAS89413	0	0	0
Boletus sinoedulis	Wu425_2	0	0	0
Boletus sp.	JD0693	0	0	0
Boletus sp.	MICG4465	0	0	0
Boletus sp.	MICG4913	0	0	0
Boletus sp.	OR0446	0	0	0
Boletus sp.	SL1247	0	0	0
Boletus sp.	OR0832	0	0	0
Boletus sp. 8 ZLY-2012	HKAS53412	0	0	0
Boletus sp. HKAS 50325	HKAS:50325	0	0	0
Boletus sp. HKAS 50351	HKAS:50351	0	0	0
Boletus sp. HKAS 52525	HKAS:52525	0	0	0
Boletus sp. HKAS 52601	HKAS:52601	0	0	0
Boletus sp. HKAS 52639	HKAS:52639	0	0	0
Boletus sp. HKAS 53353	HKAS:53353	0	0	0
Boletus sp. HKAS 53421	HKAS:53421	0	0	1
Boletus sp. HKAS 55373	HKAS:55373	0	0	0
Boletus sp. HKAS 55413	HKAS:55413	0	0	0
Boletus sp. HKAS 55444	HKAS:55444	0	0	0
Boletus sp. HKAS 55445	HKAS:55445	0	0	0
Boletus sp. HKAS 57774	HKAS:57774	0	0	0
Boletus sp. HKAS 59443	HKAS:59443	0	0	0
Boletus sp. HKAS 59554	HKAS:59554	0	0	0
Boletus sp. HKAS 59609	HKAS:59609	0	0	0
Boletus sp. HKAS 59814	HKAS:59814	0	0	0
Boletus sp. HKAS 63481	HKAS:63481	0	0	0
Boletus sp. HKAS 76660	HKAS:76660	0	0	0
Boletus sp. HKAS 76850	HKAS:76850	0	0	0
Boletus sp. REH8790	REH8790	0	0	0
Boletus subalpinus	27882	0	1	0
Boletus subvelutipes	Mushroom Observer #248499	0	0	0
Boletus tylopilopsis	HKAS83202	0	0	0
Boletus umbrinipileus	HKAS50496	0	0	0
Boletus variipes	BD245 (MIN)	0	0	0
Boletus varripes var. fagicola	Feng2015	0	0	0
Boletus violaceofuscus	HKAS62901	0	0	0
Boletus viscidiceps	HKAS57435	0	0	0
Boletus_monilifer	KuanZhao489	0	0	0
Borofutus dhakanus	HKAS73789	0	0	1
Bothia castanella	MB03-053	0	0	0
Bothia fujianensis	HKAS82694	0	0	0
Brasilioporus olivaceoflavidus	VIES 9901322	0	0	0
Brasilioporus simoniarum	VIES 9901327	0	0	0
Buchwaldoboletus hemichrysus	FLAS-F-68320	0	0	0
Buchwaldoboletus lignicola	FLAS-F-58917	0	0	0
Buchwaldoboletus lignicola	HKAS:76674	0	0	0
Buchwaldoboletus xylophilus	FHMU5930	0	0	0
Butyriboletus appendiculatus	MB000286	0	0	0
Butyriboletus brunneoides	BJTC FM1816	0	0	0
Butyriboletus brunneus	NY00013631	0	0	0
Butyriboletus huangnianlaii	N.K.Zeng3245 (FHMU2206)	0	0	0
Butyriboletus pseudoregius	BR50201533559-51	0	0	0
Butyriboletus pseudoroseoflavus	T274	0	0	0
Butyriboletus pseudospeciosus	HKAS63513	0	0	0
Butyriboletus regius	11265	0	0	0
Butyriboletus regius	KUN-HKAS 84878	0	0	0
Butyriboletus roseoflavus	HKAS:53405	0	0	0
Butyriboletus sinoregius	BJTC FM755	0	0	0
Butyriboletus subappendiculatus	MB000260	0	0	0
Butyriboletus subsplendidus	HKAS50444	0	0	0
Cacaoporus sp.	SV0402	0	0	0
Cacaoporus tenebrosus	OR0654	0	0	0
Caloboletus calopus	BR5020159063805	0	0	0
Caloboletus firmus	NY00796115	0	0	0
Caloboletus inedulis	MICH:KUO-07031403	0	0	0
Caloboletus peckii	3959	0	0	0
Caloboletus peckii	Mushroom Observer #246697	0	0	0
Caloboletus radicans	HKAS80856	0	0	0
Caloboletus sp.	OR0068	0	0	0
Caloboletus xiangtoushanensis	GDGM45160	0	0	0
Caloboletus yunnanensis	Hao230 HKAS69214	0	0	0
Calostoma berkeleyi	AWW268	0	1	1
Calostoma cinnabarinum	AW 136	0	1	1
Calostoma fuscum	OKM 23918	0	1	1
Calostoma japonicum	TKG-SC-40701	0	1	1
Calostoma ravenelii	510	0	1	1
Calostoma sarasinii	DED7660	0	1	1
Calostoma sp. HKAS38133	HKAS38133	0	1	1
Calostoma sp. HKAS38139	HKAS38139	0	1	1
Chalciporus aff. piperatus HKAS 50214	HKAS50214	0	0	0
Chalciporus aff. piperatus OR586	OR586	0	0	0
Chalciporus africanus	JD0517	0	0	0
Chalciporus amarellus	DS4640-3	0	0	0
Chalciporus citrinoaurantius	GDGM44480	0	0	0
Chalciporus hainanensis	GDGM44464	0	0	0
Chalciporus piperatus	HKAS84882	0	0	0
Chalciporus piperatus	MB04-001	0	0	0
Chalciporus piperatus	MO334053	0	0	0
Chalciporus piperatus	Yang5926	0	0	0
Chalciporus pseudorubinellus	4302	0	0	0
Chalciporus radiatus	GDGM43285	0	0	0
Chalciporus rubinelloides	HKAS74952	0	0	0
Chalciporus sp.	Li1044	0	0	0
Chalciporus sp.	OR0373	0	0	0
Chalciporus sp.	Wu1408	0	0	0
Chalciporus sp. HKAS 53400	HKAS:53400	0	0	0
Chalciporus sp. HKAS 74779	HKAS:74779	0	0	0
Chalciporus sp. NKZ-2021a	N.K. Zeng4478(FHMU4701)	0	0	0
Chalciporus sp. NKZ-2021b	N.K. Zeng4978(FHMU5554)	0	0	0
Chalciporus sp. XC-2021a	GDGM43250	0	0	0
Chamonixia brevicolumna	DBG:F023359	0	1	1
Chamonixia caespitosa	Durham RAD60401-2	0	1	1
Chiua aff. virens 01-541	01-541	0	0	0
Chiua angusticystidiata	HKAS50282	0	0	0
Chiua olivaceoreticulata	HKAS59706	0	0	0
Chiua virens	HKAS49445	0	0	0
Chiua virens	SL1089	0	0	0
Chiua viridula	HKAS:74928	0	0	0
Chroogomphus roseolus	Qin36	0	0	0
Coniophora arida	AFTOL-ID 698	0	0	0
Coniophora marmorata	MUCL-31667	0	0	0
Coniophora olivacea	CFMR-FP-104386	0	0	0
Coniophora prasinoides	CFMR-FP-105969	0	0	0
Coniophora puteana	MUCL-1000	0	0	0
Corneroboletus indecorus	OR0863	0	0	1
Costatisporus cyanescens	Henkel 9061	0	1	1
Crocinoboletus laetissimus	HKAS50232	0	0	0
Crocinoboletus pinetorum	FHMU:1146	0	0	0
Crocinoboletus rufoaureus	HKAS:53424	0	0	0
Cupreoboletus poikilochromus	GS 10070	0	0	0
Cyanoboletus bessettei	ARB1393A	0	0	0
Cyanoboletus brunneoruber	HKAS80579-1	0	0	0
Cyanoboletus cyaneitinctus	Farid_920	0	0	0
Cyanoboletus instabilis	N.K.Zeng2862	0	0	0
Cyanoboletus pulverulentus	9606	0	0	0
Cyanoboletus pulverulentus	MG 628a	0	0	0
Cyanoboletus sp.	OR0322	0	0	0
Cyanoboletus sp.	Qin29	0	0	0
Cyanoboletus sp. HKAS 90208-1	HKAS90208-1	0	0	0
Cyanoboletus sp. PA-2021a	TUR-A 208928	0	0	0
Durianella echinulata	Halling8692	0	1	1
Erythrophylloporus aurantiacus	REH7271	0	0	0
Erythrophylloporus cinnabarinus	GDGM70536	0	0	0
Erythrophylloporus fagicola	Garay215	0	0	0
Erythrophylloporus paucicarpus	OR0689	0	0	0
Erythrophylloporus suthepensis	OR0402	0	0	0
Exsudoporus floridanus	Farid_499	0	0	0
Exsudoporus frostii	FLAS-F-60742	0	0	0
Exsudoporus permagnificus	MG829	0	0	0
Exsudoporus ruber	KUN-HKAS 103513 (513301MF1014)	0	0	0
Fistulinella gloeocarpa	JBSD130769	0	0	0
Fistulinella olivaceoalba	HKAS:53367	0	0	0
Fistulinella prunicolor	REH9502	0	0	0
Fistulinella ruschii	ICN 192818	0	0	0
Fistulinella salmonea	HKAS106323	0	0	0
Gastroboletus sp. HKAS 57093	HKAS:57093	0	1	0
Gomphidius borealis	Wu2301	0	0	0
Gomphidius maculatus	Wu2382	0	0	0
Gomphidius roseus	AFTOL-ID 1780	0	0	0
Guyanaporus albipodus	Henkel 8848	0	0	0
Gyrodon lividus	REG Gl1	0	0	0
Gyrodon sp. HKAS 57588	HKAS:57588	0	0	0
Gyrodon sp. HKAS 59448	HKAS:59448	0	0	0
Gyrodontium sacchari	MUCL-40589	0	0	0
Gyroporus aff. cyanescens OKM23719	OKM23719	0	0	0
Gyroporus austrobrasiliensis	ICN 184400	0	0	0
Gyroporus castaneus	239-97	0	0	0
Gyroporus castaneus	HKAS:63505	0	0	0
Gyroporus castaneus	HKAS:76672	0	0	0
Gyroporus cyanescens	MB 05-001	0	0	0
Gyroporus longicystidiatus	FHMU937	0	0	0
Gyroporus memnonius	FHMU929	0	0	0
Gyroporus occidentalis	REH8821	0	0	0
Gyroporus porphyreus	FHMU917	0	0	0
Gyroporus purpurinus	Leacock 3737	0	0	0
Gyroporus sp.	NEST2042	0	0	0
Gyroporus sp.	REH8805	0	0	0
Gyroporus sp.	ZP2276	0	0	0
Gyroporus sp. Arora 00-429	Arora 00-429	0	0	0
Gyroporus sp. E8155	AFTOL-ID 1518	0	0	0
Gyroporus sp. HKAS 52520	HKAS:52520	0	0	0
Gyroporus subalbellus	OKM25477	0	0	0
Gyroporus subglobosus	gt1158	0	0	0
Harrya alpina	HKAS52820	0	0	0
Harrya atriceps	REH-7797	0	0	0
Harrya chromipes	HKAS59217	0	0	0
Harrya moniliformis	HKAS49627	0	0	0
Harrya subalpina	HKAS50546	0	0	0
Heimioporus aff. japonicus HKAS 52236	HKAS:52236	0	0	1
Heimioporus australis	REH9288	0	0	1
Heimioporus betula	MICH:KUO-10030904	0	0	1
Heimioporus cf. mandarinus	OR0661	0	0	1
Heimioporus cooloolae	REH9852	0	0	1
Heimioporus fruticicola	Halling10106	0	0	1
Heimioporus fruticicola	REH8958	0	0	1
Heimioporus ivoryi	REH8620	0	0	1
Heimioporus japonicus	HKAS:52237	0	0	1
Heimioporus sinensis	GDGM44447	0	0	1
Heimioporus sp.	OR0218	0	0	1
Heimioporus sp.	SL1210	0	0	1
Heimioporus sp. HKAS 53451	HKAS:53451	0	0	1
Heliogaster columellifer	KPM-NC 23012	0	1	1
Hemileccinum albidum	Qin682	0	0	1
Hemileccinum brevisporum	kuanzhao487	0	0	1
Hemileccinum depilatum	AF2845	0	0	1
Hemileccinum ferrugineipes	LJW584	0	0	1
Hemileccinum floridanum	AB16	0	0	1
Hemileccinum parvum	wu2299	0	0	1
Hemileccinum rubropunctum	REH-8501	0	0	1
Hemileccinum rugosum	HKAS84355	0	0	1
Hemileccinum sp.	GT198	0	0	1
Hemileccinum sp.	Halling9792	0	0	1
Hemileccinum sp.	Wu858	0	0	1
Hemileccinum sp.	Wu1735	0	0	1
Hemileccinum subglabripes	72206	0	0	1
Hemileccinum subglabripes	MICH:KUO-07070702	0	0	1
Hortiboletus amygdalinus	HKAS54166	0	0	0
Hortiboletus campestris	Bigelow19120	0	0	0
Hortiboletus coccyginus	JLF3093	0	0	0
Hortiboletus napaeus	FHMU2113	0	0	0
Hortiboletus napaeus	FHMU3325	0	0	0
Hortiboletus sp.	Italy20	0	0	0
Hortiboletus sp.	SW76	0	0	0
Hortiboletus sp. OVM-2021a	LE312677	0	0	0
Hortiboletus subpaludosus	HKAS68158	0	0	0
Hourangia cf. pumila	OR0762	0	0	1
Hourangia cheoi	Wu203	0	0	1
Hourangia nigropunctata	Feng247	0	0	1
Hydnomerulius pinastri	—	0	0	0
Hygrophoropsis aurantiaca	MB 03-127	0	0	0
Hygrophoropsis sp	Hanlh317	0	0	0
Hygrophoropsis sp. WH-2021b	SXIM20200147	0	0	0
Hymenoboletus filiformis	HKAS82811	0	0	0
Hymenoboletus griseoviridis	Zhao1557	0	0	0
Hymenoboletus jiangxiensis	HKAS77009	0	0	0
Hymenoboletus luteopurpureus	HKAS:46334	0	0	0
Imleria badia	HKAS53502	0	0	0
Imleria floridana	Franck_3973	0	0	0
Imleria obscurebrunnea	HKAS52557	0	0	0
Imleria pallida	179/97	0	0	0
Imleria parva	HKAS55341	0	0	0
Imleria subalpina	HKAS74712	0	0	0
Imperator sp.	WPM426	0	0	0
Imperator torosus	MB000258	0	0	0
Indoporus shoreae	AP 6693	0	0	0
Indoporus sp. YL-2020b	HKAS106465	0	0	0
Indoporus squamulosus	HKAS107153	0	0	0
Ionosporus longipes	LEE1180	0	0	1
Lanmaoa aff. carminipes HKAS 54094	HKAS:54094	0	0	0
Lanmaoa angustispora	HKAS 74752	0	0	0
Lanmaoa asiatica	HKAS:63603	0	0	0
Lanmaoa carminipes	BOTH4591	0	0	0
Lanmaoa flavorubra	NY775777	0	0	0
Lanmaoa macrocarpa	WPM00526	0	0	0
Lanmaoa pallidorosea	BOTH4432	0	0	0
Lanmaoa roseocrispans	ARB92-10	0	0	0
Lanmaoa rubriceps	N.K.Zeng3006 (FHMU1967)	0	0	0
Lanmaoa sp.	OR0370	0	0	0
Lanmaoa sp.	Wu1776	0	0	0
Lanmaoa sublurida	Farid_1023	0	0	0
Leccinellum aff. crocipodium HKAS 76658	HKAS:76658	0	0	0
Leccinellum albellum	MICH:KUO-07241101	0	0	0
Leccinellum alborufescens	FHMU1959	0	0	0
Leccinellum citrinum	HKAS:53427	0	0	0
Leccinellum corsicum	Buf 4507	0	0	0
Leccinellum corsicum	K(M):142735	0	0	0
Leccinellum cremeum	HKAS90639	0	1	0
Leccinellum crocipodium	930809/1	0	0	0
Leccinellum crocipodium	MICH:KUO-07050707	0	0	0
Leccinellum griseum	HKAS77060	0	0	0
Leccinellum lepidum	K(M):142974	0	0	0
Leccinellum pseudoscabrum	MICH:KUO-10200710	0	0	0
Leccinellum quercophilum	KUO-07120801	0	0	0
Leccinellum sp.	Liu216	0	0	0
Leccinellum sp.	OR0082	0	0	0
Leccinellum sp. KPM-NC-0018041	KPM-NC-0018041	0	0	0
Leccinellum sp. RX-2019b	FHMU2219	0	0	0
Leccinellum viscosum	REH-8506	0	0	0
Leccinoideae sp.	Wu1406	0	0	0
Leccinum aff. aurantiacum HKAS 57390	HKAS57390	0	0	0
Leccinum aff. griseum TO-2011	KPM-NC-0017381	0	0	0
Leccinum album	HKAS53417	0	0	0
Leccinum andinum	REH-7705	0	0	0
Leccinum aurantiacum	L:0342207	0	0	0
Leccinum cf. duriusculum	MICH:KUO-09120708	0	0	0
Leccinum duriusculum	Yang5971	0	0	0
Leccinum holopus	MICH:KUO-09150707	0	0	0
Leccinum longicurvipes	MICH:KUO-09241111	0	0	0
Leccinum manzanitae	HKAS51277	0	0	0
Leccinum manzanitae	REH-6717	0	0	0
Leccinum monticola	REH-8288	0	0	0
Leccinum parascabrum	Wu1784	0	0	0
Leccinum pseudoborneense	WGS947	0	0	0
Leccinum quercinum	HKAS:63502	0	0	0
Leccinum rugosiceps	CFMR:BOS-866	0	0	0
Leccinum scabrum	HKAS53604	0	0	0
Leccinum schistophilum	LJW445	0	0	0
Leccinum snellii	CFMR:BOS-579	0	0	0
Leccinum sp.	Feng1906	0	0	0
Leccinum sp.	Wu2366	0	0	0
Leccinum sp. 4 BOS-2019	MICH:DB-09261306	0	0	0
Leccinum sp. 6 BOS-2019	CFMR:DPL-11382	0	0	0
Leccinum sp. HKAS 52538	HKAS:52538	0	0	0
Leccinum sp. HKAS 57592	HKAS:57592	0	0	0
Leccinum sp. TO-2011	KPM-NC-0017839	0	0	0
Leccinum subradicatum	KPM-NC 24518	0	0	0
Leccinum tablense	REH-8358	0	0	0
Leccinum talamancae	REH-8579	0	0	0
Leccinum variicolor	HKAS:57758	0	0	0
Leccinum versipelle	CFMR:DLC2002-122	0	0	0
Leccinum versipelle	KPM-NC-0017833	0	0	0
Leccinum violaceotinctum	BOS-327	0	0	0
Leccinum vulpinum	KPM-NC-0017834	0	0	0
Leucogyrophana mollusca	CFMR-L-10277	0	0	0
Leucogyrophana olivascens	CFMR-HHB-11134	0	0	0
Melanogaster ambiguus	JC180719NR	0	1	0
Melanogaster sp. (in: basidiomycete fungi)	375 ITCV	0	1	0
Melanogaster tuberiformis	JC110130BT	0	1	0
Melanogaster variegatus	JC180617BT	0	1	0
Mucilopilus castaneiceps	HKAS50338	0	0	0
Mucilopilus ruber	HKAS84555	0	0	0
Mycoamaranthus cambodgensis	Halling8807	0	1	1
Neoalpova arenicola	JC150513NR	0	1	0
Neoalpova montecchii	JC181021NR	0	1	0
Neoboletus antillanus	JBSD127417	0	0	0
Neoboletus brunneissimus	HKAS:52660	0	0	0
Neoboletus erythropus	VDKO0690	0	0	0
Neoboletus ferrugineus	HKAS77718	0	0	0
Neoboletus hainanensis	HKAS74880	0	0	0
Neoboletus infuscatus	N.K.Zeng4031(FHMU3372)	0	0	0
Neoboletus magnificus	HKAS:74939	0	0	0
Neoboletus obscureumbrinus	HKAS63498	0	0	0
Neoboletus rubriporus	HKAS83026	0	0	0
Neoboletus sanguineoides	HKAS74733	0	0	0
Neoboletus sanguineus	HKAS80823	0	0	0
Neoboletus tomentulosus	HKAS77656	0	0	0
Neoboletus venenatus	HKAS63535	0	0	0
Neotropicomus australis	ACM1138	0	0	0
Nigroboletus roseonigrescens	GDGM 43238	0	0	0
Octaviania asahimontana	KPM-NC-0017824	0	1	1
Octaviania asterosperma	AQUI3899	0	1	1
Octaviania asterosperma	RH-30	0	1	1
Octaviania celatifilia	KPM-NC-0018021	0	1	1
Octaviania cyanescens	OSC58498	0	1	1
Octaviania decimae	Orihara1121	0	1	1
Octaviania durianelloides	KPM-NC 17829	0	1	1
Octaviania etchuensis	KPM-NC-0017822	0	1	1
Octaviania hesperi	KPM-NC-0017793	0	1	1
Octaviania japonimontana	KPM-NC-0017806	0	1	1
Octaviania kobayasii	KPM-NC-0017783	0	1	1
Octaviania mortae	Orihara1044	0	1	1
Octaviania mutabilis	KRA F-2012-99	0	1	1
Octaviania nonae	Orihara1114	0	1	1
Octaviania potteri	KPM-NC 18032	0	1	1
Octaviania tasmanica	MEL2128484	0	1	1
Octaviania tenuipes	KPM-NC 24891	0	1	1
Octaviania tomentosa	KPM-NC 27952	0	1	1
Octaviania yaeyamaensis	KPM-NC-0017818	0	1	1
Octaviania zelleri	JT-36999	0	1	1
Paragyrodon sphaerosporus	MB06-066	0	1	0
Paralpova artikutzensis	JC180627NR	0	1	0
Parvixerocomus aff. aokii HKAS 52633	HKAS:52633	0	0	0
Parvixerocomus aokii	HKAS:59812	0	0	0
Parvixerocomus sp.	AMH 9976	0	0	0
Paxilloboletus africanus	SAB0716 HOLOTYPE	0	0	0
Paxilloboletus latisporus	ADK5072 HOLOTYPE	0	0	0
Paxillus adelphus	Ve08.2h10	0	0	0
Paxillus ammoniavirescens	Pou09.2	0	0	0
Paxillus filamentosus	REG Pf1	0	0	0
Paxillus involutus	Bel10.4	0	0	0
Paxillus sp.	Feng1005	0	0	0
Paxillus vernalis	AFTOL-ID 715	0	0	0
Penttilamyces lichenicola	DAOM 194172	0	0	0
Penttilamyces romellii	Yuan 8676	0	0	0
Phlebopus aff. portentosus HKAS 52855	HKAS:52855	0	0	0
Phlebopus marginatus	REH8883	0	0	0
Phlebopus portentosus	Php1	0	0	0
Phlebopus roseus	MY2017277	0	0	0
Phlebopus sp.	FC_14	0	0	0
Phylloboletellus chloephorus	Bandala3505	0	0	1
Phylloporopsis boletinoides	CORT 010991	0	0	0
Phylloporus attenuatus	HKAS:76168	0	0	1
Phylloporus bellus	OR0473	0	0	1
Phylloporus brunneiceps	HKAS 59726	0	0	1
Phylloporus castanopsidis	OR052	0	0	1
Phylloporus catenulatus	HKAS:76156	0	0	1
Phylloporus centroamericanus	REH-8287	0	0	1
Phylloporus gajari	HKAS:76158	0	0	1
Phylloporus imbricatus	HKAS:68642	0	0	1
Phylloporus leucomycelinus	HKAS 74678	0	0	1
Phylloporus leucomycelinus	REH-9615	0	0	1
Phylloporus luxiensis	HKAS:75077	0	0	1
Phylloporus maculatus	OR0285	0	0	1
Phylloporus parvisporus	HKAS 59725	0	0	1
Phylloporus pelletieri	Pp1	0	0	1
Phylloporus pusillus	OR1158	0	0	1
Phylloporus quercophilus	Garay_373	0	0	1
Phylloporus rhodoxanthus	BD374	0	0	1
Phylloporus rhodoxanthus	WU17978	0	0	1
Phylloporus rimosus	Caro_69	0	0	1
Phylloporus rubeolus	HKAS 54543	0	0	1
Phylloporus rubiginosus	OR0169	0	0	1
Phylloporus rubrosquamosus	HKAS:52552	0	0	1
Phylloporus rufescens	HKAS 59722	0	0	1
Phylloporus scabripes	BOS-621	0	0	1
Phylloporus sp.	OR0258	0	0	1
Phylloporus sp.	Li1094	0	0	1
Phylloporus sp.	OR0896	0	0	1
Phylloporus sp.	SL1183	0	0	1
Phylloporus sp.	Wu1816	0	0	1
Phylloporus sp.	YRH174	0	0	1
Phylloporus sp. HKAS 53422	HKAS:53422	0	0	1
Phylloporus sp. HKAS 63001	HKAS:63001	0	0	1
Phylloporus sp. HKAS 74679	HKAS 74679	0	0	1
Phylloporus sp. HKAS 74681	HKAS 74681	0	0	1
Phylloporus sp. HKAS 74683	HKAS 74683	0	0	1
Phylloporus sp. HKAS 74685	HKAS 74685	0	0	1
Phylloporus subbacillisporus	OR0436	0	0	1
Phylloporus subrubeolus	BC022	0	0	1
Phylloporus tenuissimus	N.K. Zeng3514(FHMU2964)	0	0	1
Phylloporus yunnanensis	HKAS 56999	0	0	1
Pisolithus aurantioscabrosus	AWW297	0	1	1
Pisolithus microcarpus	441	0	1	1
Pisolithus sp. ECV3205	ECV3205	0	1	1
Pisolithus tinctorius	AWW219	0	1	1
Porphyrellus castaneus	HKAS63076	0	0	0
Porphyrellus cyaneotinctus	HKAS80183	0	0	0
Porphyrellus griseus	HKAS82849	0	0	0
Porphyrellus orientifumosipes	HKAS53372	0	0	0
Porphyrellus sordidus	MICH:KUO-06240801	0	0	0
Porphyrellus sp.	JD659	0	0	0
Porphyrellus sp.	OR0222	0	0	0
Porphyrellus sp. HKAS 53366	HKAS:53366	0	0	0
Porphyrellus sp. HKAS 75078	HKAS:75078	0	0	0
Pseudoaustroboletus valens	HKAS82644	0	0	0
Pseudoboletus parasiticus	MES3141	0	0	0
Pseudoboletus sp.	GZWC_20200709_3	0	0	0
Pseudomerulius aureus	89/96	0	0	0
Pseudomerulius curtisii	REH8912	0	0	0
Psiloboletinus lariceti	Wu2367	0	0	0
Pulchroboletus roseoalbidus	AMB 12757	0	0	0
Pulchroboletus rubricitrinus	Farid_335	0	0	0
Pulchroboletus sclerotiorum	FLAS-F-60333	0	0	0
Pulveroboletus aff. ravenelii	HKAS50203	1	0	0
Pulveroboletus aff. ravenelii ADK4650	ADK4650	1	0	0
Pulveroboletus flaviscabrosus	Wu746	1	0	0
Pulveroboletus fragrans	OR673	1	0	0
Pulveroboletus macrosporus	HKAS57628	1	0	0
Pulveroboletus ravenelii	REH2565	1	0	0
Pulveroboletus rubroscabrosus	Wu2196	1	0	0
Pulveroboletus sokponianus	Feng1786	1	0	0
Pulveroboletus sp.	SL1209	1	0	0
Pulveroboletus sp. 3 OR-2019	OR0686	1	0	0
Pulveroboletus sp. HKAS 52615	HKAS52615	1	0	0
Pulveroboletus sp. HKAS 57665	HKAS:57665	1	0	0
Pulveroboletus subrufus	N.K.Zeng1857	1	0	0
Retiboletus aff. ornatipes HKAS 63548	HKAS:63548	0	0	0
Retiboletus ater	Li1215	0	0	0
Retiboletus brunneolus	LF764	0	0	0
Retiboletus fuscus	HKAS74756	0	0	0
Retiboletus griseus	Halling10162	0	0	0
Retiboletus nigerrimus	HKAS53418	0	0	0
Retiboletus nigrogriseus	Feng2226	0	0	0
Retiboletus ornatipes	Halling10163	0	0	0
Retiboletus ornatipes	MICH:KUO-06251501	0	0	0
Retiboletus pseudogriseus	Zeng597	0	0	0
Retiboletus sinensis	HKAS59832	0	0	0
Retiboletus sinogriseus	qin449	0	0	0
Retiboletus sp.	HFJAU10002	0	0	0
Retiboletus sp.	MICG5582	0	0	0
Retiboletus sp. BC-2020a	OR0570	0	0	0
Retiboletus sp. JL-2022a	li2975	0	0	0
Rhizopogon himalayensis	Singh2645	0	1	0
Rhizopogon jiyaozi	HKAS71302	0	1	0
Rhizopogon nigrescens	MB06-070	0	1	0
Rhizopogon roseolus	FLAS:MES-1399	0	1	0
Rhizopogon roseolus	MA-Fungi 47716 (2ROS2917)	0	1	0
Rhizopogon sinoalbidus	HKAS84655	0	1	0
Rhizopogon sp.	FLAS:MES-1400	0	1	0
Rhizopogon sp.	FLAS:MES-429	0	1	0
Rhizopogon sp.	FLAS:MES-795	0	1	0
Rhizopogon sp.	FLAS:MES818	0	1	0
Rhizopogon subaustralis	FLAS:MES-798	0	1	0
Rhizopogon togasawarius	AM-CH13-017-038	0	1	0
Rhizopogon vesiculosus	AM-OR11-056	0	1	0
Rhizopogon vinicolor	AM-OR11-026	0	1	0
Rhodactina rostratispora	OR1055	0	1	1
Rossbeevera bispora	GDGM 45612	0	1	1
Rossbeevera cryptocyanea	KPM-NC0023928	0	1	1
Rossbeevera eucyanea	KPM-NC-0018043	0	1	1
Rossbeevera griseobrunnea	GDGM 45913	0	1	1
Rossbeevera griseovelutina	TNS-F-36991	0	1	1
Rossbeevera pachydermis	REH-10070	0	1	1
Rossbeevera paracyanea	KPM-NC-0017847	0	1	1
Rossbeevera vittatispora	MEL 2128491	0	1	1
Royoungia boletoides	REH8851	0	1	0
Royoungia coccineinana	HKAS68927	0	0	0
Royoungia grisea	HKAS90183	0	0	0
Royoungia reticulata	HKAS59704	0	0	0
Royoungia rubina	HKAS:53379	0	0	0
Royoungia sp. REH9483	REH9483	0	0	0
Rubinosporus auriporus	SV0090	0	0	0
Rubroboletus dupainii	JAM 0607	0	0	0
Rubroboletus esculentus	K.Zhao893	0	0	0
Rubroboletus latisporus	HKAS:63517	0	0	0
Rubroboletus legaliae	MB-000295	0	0	0
Rubroboletus rhodosanguineus	BOTH4263	0	0	0
Rubroboletus rhodoxanthus	HKAS84879	0	0	0
Rubroboletus satanas	VDKO0968	0	0	0
Rubroboletus sinicus	HKAS:68620	0	0	0
Rubroboletus sp.	LJW112	0	0	0
Rubroboletus sp. NKZ-2022a	W.Q. QinIMG0356-0368(FHMU6927)	0	0	0
Rugiboletus brunneiporus	HKAS 83009	0	0	0
Rugiboletus extremiorientalis	HKAS 76663	0	0	0
Scleroderma areolatum	AWW211	0	1	1
Scleroderma areolatum	PBM2208	0	1	1
Scleroderma bermudense	BZ3961	0	1	1
Scleroderma bovista	MCA242	0	1	1
Scleroderma citrinum	AWW212	0	1	1
Scleroderma laeve	OSC27936	0	1	1
Scleroderma macalpinei	OSC 24605	0	1	1
Scleroderma meridionale	AWW218	0	1	1
Scleroderma polyrhizum	AWW216	0	1	1
Scleroderma sinnamariense	AWW254	0	1	1
Scleroderma sp.	Algeria03	0	1	1
Scleroderma sp.	Algeria05	0	1	1
Scleroderma sp.	Badou0240	0	1	1
Scleroderma sp.	Wu870	0	1	1
Scleroderma sp. AWW260	AWW260	0	1	1
Scleroderma sp. AWW311	AWW311	0	1	1
Scleroderma sp. HKAS 50286	HKAS:50286	0	1	1
Serpula himantioides	CONC-F 323-2	0	0	0
Serpula himantioides	MUCL 38575	0	0	0
Serpula incrassata	DAOM 170590	0	0	0
Serpula lacrymans	REG 383	0	0	0
Serpula lacrymans var. shastensis	SHA30-2	0	0	0
Serpula tignicola	CBS: 311.54	0	0	0
Singerocomus atlanticus	ACM1275	0	0	0
Singerocomus inundabilis	Henkel 9199	0	0	0
Singerocomus rubriflavus	GAS900	0	0	0
Singerocomus rubriflavus	Henkel 9585	0	0	0
Solioccasus polychromus	R.E. Halling 9417	0	1	1
Spongiforma thailandica	DED 7873	0	1	1
Spongispora temasekensis	SING 0206334	0	0	1
Strobilomyces aff. seminudus HKAS 59461	HKAS:59461	1	0	1
Strobilomyces aff. strobilaceus ST10-1	ST10-1	1	0	1
Strobilomyces aff. strobilaceus ST1-1	ST1-1	1	0	1
Strobilomyces aff. strobilaceus ST9-1	ST9-1	1	0	1
Strobilomyces albidus	HKAS84695	1	0	1
Strobilomyces alpinus	HKAS77969	1	0	1
Strobilomyces alpinus	NY1393525	1	0	1
Strobilomyces anthracinus	HKAS74532	1	0	1
Strobilomyces atrosquamosus	HKAS55368	1	0	1
Strobilomyces brunneolepidotus	HKAS84683	1	0	1
Strobilomyces calidus	HKAS84700	1	0	1
Strobilomyces cf. pterosporus	Yorou1814	1	0	1
Strobilomyces cingulatus	HKAS75582	1	0	1
Strobilomyces confusus	BOS-628	1	0	1
Strobilomyces densisquamosus	HKAS61701	1	0	1
Strobilomyces douformis	HKAS87134	1	0	1
Strobilomyces echinatus	Sydney1597	1	0	1
Strobilomyces floccopus	MB 03-102	1	0	1
Strobilomyces foveatus	FRI62957	1	0	1
Strobilomyces glabellus	HKAS74887	1	0	1
Strobilomyces glabriceps	HKAS67811	1	0	1
Strobilomyces hongoi	SH1-6	1	0	1
Strobilomyces huangshanensis	HKAS:102613	1	0	1
Strobilomyces latirimosus	HKAS84723	1	0	1
Strobilomyces microreticulatus	HKAS74863	1	0	1
Strobilomyces minor	HKAS:101909	1	0	1
Strobilomyces mirandus	HKAS50222	1	0	1
Strobilomyces mollis	HKAS59833	1	0	1
Strobilomyces pinophilus	HKAS80300	1	0	1
Strobilomyces pteroreticulosporus	HKAS 81881	1	0	1
Strobilomyces rubrobrunneus	HKAS:101906	1	0	1
Strobilomyces sculptus	HKAS:102610	1	0	1
Strobilomyces sp.	PC0723575	1	0	1
Strobilomyces sp.	HKAS74893	1	0	1
Strobilomyces sp.	HKAS84055	1	0	1
Strobilomyces sp.	HKAS92326	1	0	1
Strobilomyces sp.	MEL695356	1	0	1
Strobilomyces sp.	NY1034408	1	0	1
Strobilomyces sp.	NY1193834	1	0	1
Strobilomyces sp.	NY1193952	1	0	1
Strobilomyces sp.	NY1393513	1	0	1
Strobilomyces sp.	OR1092	1	0	1
Strobilomyces sp.	PC0723567	1	0	1
Strobilomyces sp.	PC0723581	1	0	1
Strobilomyces sp.	WU17052	1	0	1
Strobilomyces sp.	WU17057	1	0	1
Strobilomyces sp. HKAS 59420	HKAS:59420	1	0	1
Strobilomyces sp. HKAS 74809	HKAS:74809	1	0	1
Strobilomyces sp. HKAS 74911	HKAS:74911	1	0	1
Strobilomyces sp. NY0075253	NY0075253	1	0	1
Strobilomyces strobilaceus	WU0016537	1	0	1
Strobilomyces subnudus	HKAS84811	1	0	1
Strobilomyces velutinus	HKAS84776	1	0	1
Strobilomyces velutipes	NY1034410	1	0	1
Strobilomyces verruculosus	HKAS59637	1	0	1
Suillelloideae sp.	Chy35	0	0	0
Suillelloideae sp.	NEST2295	0	0	0
Suillellus aff. mendax	Italy24	0	0	0
Suillellus amygdalinus	NY00035656	0	0	0
Suillellus lacrymibasidiatus	w3194	0	0	0
Suillellus luridus	VDKO0241b	0	0	0
Suillellus queletii	VDKO1185	0	0	0
Suillellus sp.	ChenZH04	0	0	0
Suillellus subamygdalinus	HKAS53641	0	0	0
Suillus aff. granulatus HKAS 57622	HKAS:57622	0	0	0
Suillus alpinus	HKAS:63128	1	0	0
Suillus americanus	C0075059F	0	0	0
Suillus asiaticus	HKAS:63145	1	0	0
Suillus aurihymenius	HKAS:63130	1	0	0
Suillus bellinii	KM143046	0	0	0
Suillus bovinus	KM164971	0	0	0
Suillus brevipes	F1187371	0	0	0
Suillus caerulescens	RZ120207	1	0	0
Suillus cavipes	TDB646	1	0	0
Suillus decipiens	BKr1029002	0	0	0
Suillus flavidus	F1187506	0	0	0
Suillus fluryi	KM167445	0	0	0
Suillus fuscotomentosus	RZ120204	0	0	0
Suillus glandulosipes	TDB3050	0	0	0
Suillus granulatus	RZH104	0	0	0
Suillus grevillei	TDB570	1	0	0
Suillus intermedius	TENN:066904	0	0	0
Suillus kwangtungensis	HKAS:90666	0	0	0
Suillus lakei	KM170241	1	0	0
Suillus latteri	FHMU2816	0	0	0
Suillus luteus	KUN-HKAS63179	0	0	0
Suillus luteus	TENN:060949	0	0	0
Suillus marginielevatus	HKAS:63238	0	0	0
Suillus mediterraneensis	KM169468	0	0	0
Suillus paluster	HKAS:63134	1	0	0
Suillus phylopictus	RZ08201206	0	0	0
Suillus placidus	TENN:062310	0	0	0
Suillus ponderosus	RZ120201	1	0	0
Suillus pseudobrevipes	YNP:2681	0	0	0
Suillus pungens	RZ120203	0	0	0
Suillus quiescens	TDB3048	0	0	0
Suillus salmonicolor	BKr1029001	0	0	0
Suillus sinuspaulianus	DAOM66995	1	0	0
Suillus sp.	HKAS:63226	0	0	0
Suillus sp.	HKAS:71797	0	0	0
Suillus sp.	MICG4825	0	0	0
Suillus sp. RZ-2017c	Bo113	0	0	0
Suillus sp. RZ-2017c	HKAS:90665	0	0	0
Suillus spectabilis	HKAS:63208	1	0	0
Suillus spraguei	TDB-638	0	0	0
Suillus subaureus	F1189253	0	0	0
Suillus tridentinus	HB347	1	0	0
Suillus viscidus	TENN061628	1	0	0
Sutorius aff. eximius HKAS 56291	HKAS:56291	0	0	0
Sutorius aff. pseudotylopilus	Feng998	0	0	0
Sutorius australiensis	REH-9485	0	0	0
Sutorius eximius	HKAS59657	0	0	0
Sutorius eximius	REH8594	0	0	0
Sutorius eximius	REH9400	0	0	0
Sutorius junquilleus	AF2922	0	0	0
Sutorius maculatoides	OR0758	0	0	0
Sutorius mucosus	OR0851	0	0	0
Sutorius obscuripellis	OR0949	0	0	0
Sutorius pachypus	OR0411	0	0	0
Sutorius pseudotylopilus	SV0401	0	0	0
Sutorius rubinus	OR0403	0	0	0
Sutorius sp.	ADK2396	0	0	0
Sutorius sp.	ADK4369	0	0	0
Sutorius sp.	JD669	0	0	0
Sutorius sp. 1 REH-2013	ECV3603	0	0	0
Sutorius subrufus	N.K.Zeng3043 (FHMU2004)	0	0	0
Sutorius ubonensis	SV0032	0	0	0
Tapinella aff. atrotomentosa	Cai1164	0	0	0
Tapinella atrotomentosa	78/97	0	0	0
Tapinella sp.	Algeria09	0	0	0
Tengioboletus glutinosus	HKAS53452	0	0	0
Tengioboletus reticulatus	HKAS52241	0	0	0
Tengioboletus sp.	293	0	0	0
Tengioboletus sp. HKAS 77869	HKAS77869	0	0	0
Tremellogaster surinamensis	MCA 1985	0	1	1
Turmalinea mesomorpha subsp. mesomorpha	KPM-NC-0018014	0	1	1
Turmalinea persicina	KPM-NC-0018001	0	1	1
Turmalinea yuwanensis	KPM-NC-0018011	0	1	1
Tylocinum griseolum	HKAS:50281	0	0	0
Tylocinum sp.	SL1186	0	0	0
Tylocinum sp.	SL1211	0	0	0
Tylopilus aff. chromapes 01-513	01-513	0	0	0
Tylopilus albopurpureus	HKAS88998	0	0	0
Tylopilus argillaceus	HKAS90186	0	0	0
Tylopilus atroviolaceobrunneus	HKAS84351	0	0	0
Tylopilus aurantiacus	HKAS:59700	0	0	0
Tylopilus aurantiacus	TW Osmundson 1198	0	0	0
Tylopilus balloui	FMNH 1073250 (F)	0	0	0
Tylopilus balloui	REH9467	0	0	0
Tylopilus balloui	T.W. Osmundson 1030 (NY)	0	0	0
Tylopilus balloui	T.W. Osmundson 1117 (NY)	0	0	0
Tylopilus balloui	T.W. Osmundson 1121 (NY)	0	0	0
Tylopilus balloui	TH8409	0	0	0
Tylopilus balloui	TH8593	0	0	0
Tylopilus balloui	HKAS51151	0	0	0
Tylopilus brunneirubens	HKAS59664	0	0	0
Tylopilus callainus	N.K.Zeng1464	0	0	0
Tylopilus castanoides	Liu780	0	0	0
Tylopilus cf. variobrunneus	Mushroom Observer #246153	0	0	0
Tylopilus cyanogranulifer	REH9508	0	0	0
Tylopilus dunensis	FLOR 51716	0	0	0
Tylopilus felleus	HKAS90203	0	0	0
Tylopilus griseiolivaceus	JBSD127431	0	0	0
Tylopilus griseipurpureus	HKAS90200	0	0	0
Tylopilus griseolus	Wu1847	0	0	0
Tylopilus himalayanus	HKAS91278	0	0	0
Tylopilus intermedius	BD277	0	0	0
Tylopilus leucomycelinus	RE Halling 8521	0	0	0
Tylopilus microsporus	HKAS:59661	0	0	0
Tylopilus obscureviolaceus	HKAS90202	0	0	0
Tylopilus olivaceobrunneus	Hao1433	0	0	0
Tylopilus oradivensis	Montoya 5019	0	0	0
Tylopilus otsuensis	HKAS50240	0	0	0
Tylopilus phaeoruber	HKAS:74925	0	0	0
Tylopilus phaseolisporus	NY:REH 8827	0	0	0
Tylopilus plumbeoviolaceoides	HKAS:50210	0	0	0
Tylopilus plumbeoviolaceus	MB06-056	0	0	0
Tylopilus porphyrosporus	HKAS48585	0	0	0
Tylopilus pseudoalpinus	Hlh306	0	0	0
Tylopilus purpureorubens	HKAS80605	0	0	0
Tylopilus rubrotinctus	KK259	0	0	0
Tylopilus rufobrunneus	HKAS106331	0	0	0
Tylopilus sp.	HKAS105252	0	0	0
Tylopilus sp.	Halling10046	0	0	0
Tylopilus sp.	JD598	0	0	0
Tylopilus sp.	SL1058	0	0	0
Tylopilus sp.	SL1124	0	0	0
Tylopilus sp.	SL1237	0	0	0
Tylopilus sp. HKAS 50229	HKAS:50229	0	0	0
Tylopilus sp. YL-2022a	HKAS92013	0	0	0
Tylopilus sp. YL-2022c	Corona 1378	0	0	0
Tylopilus subotsuensis	HKAS106464	0	0	0
Tylopilus variobrunneus	Mushroom Observer #281620	0	0	0
Tylopilus violaceobrunneus	HKAS89443	0	0	0
Tylopilus violaceorubrus	Wu1956	0	0	0
Tylopilus violatinctus	HKAS:50208	0	0	0
Tylopilus yangzhuliangii	N.K. Zeng3358 (FHMU2930)	0	0	0
Veloboletus limbatus	REH9228	1	0	0
Veloporphyrellus aff. velatus HKAS 57490	HKAS:57490	1	0	0
Veloporphyrellus castaneus	HKAS107147	1	0	0
Veloporphyrellus conicus	REH8510	1	0	0
Veloporphyrellus gracilioides	HKAS:53590	0	0	1
Veloporphyrellus pseudovelatus	KUN:HKAS59444	1	0	0
Veloporphyrellus velatus	KUN:HKAS63668	1	0	0
Veloporphyrellus vulpinus	LE315544	1	0	0
Villoboletus persicinus	BJTC FM1869	0	0	0
Xanthoconium affine	NY00815399	0	0	0
Xanthoconium fusciceps	N.K.Zeng2483	0	0	0
Xanthoconium porophyllum	HKAS90217	0	0	0
Xanthoconium purpureum	MICH:KUO-07061405	0	0	0
Xanthoconium sinense	HKAS80118	0	0	0
Xanthoconium sp.	ZP2161	0	0	0
Xerocomellus aff. rubellus HKAS 51239	HKAS:51239	0	0	0
Xerocomellus amylosporus	JLF3498	0	0	0
Xerocomellus atropurpureus	NY1193858	0	0	0
Xerocomellus bolinii	JAB_95	0	0	0
Xerocomellus cf. rubellus East Coast MB03-033	MB03-033	0	0	0
Xerocomellus cf. rubellus West Coast PBM 1331	PBM 1331	0	0	0
Xerocomellus chrysenteron	HKAS:56494	0	0	0
Xerocomellus chrysenteron	Yang5913	0	0	0
Xerocomellus cisalpinus	PDD94421	0	0	1
Xerocomellus communis	HKAS50467	0	0	0
Xerocomellus corneri	HKAS90206	0	0	0
Xerocomellus dryophilus	Algeria10	0	0	0
Xerocomellus dryophilus	JLF4134	0	0	0
Xerocomellus mendocinensis	JLF3558	0	0	0
Xerocomellus mendocinensis	JLF5684	0	0	0
Xerocomellus rainisiae	JLF3523	0	0	0
Xerocomellus ripariellus	VDKO0404	0	0	0
Xerocomellus salicicola	B391	0	0	0
Xerocomellus sp.	Chy90	0	0	0
Xerocomellus sp. HKAS 50466	HKAS:50466	0	0	0
Xerocomellus sp. HKAS 51292	HKAS:51292	0	0	0
Xerocomellus sp. HKAS 56311	HKAS:56311	0	0	0
Xerocomellus sp. HKAS 76673	HKAS:76673	0	0	0
Xerocomoideae sp.	Feng1762	0	0	1
Xerocomoideae sp.	Halling9855	0	0	0
Xerocomoideae sp.	Mushroom Observer #215764	0	0	0
Xerocomoideae sp.	Wu1387	0	0	1
Xerocomoideae sp.	Wu1376	0	0	1
Xerocomoideae sp.	Wu237	0	0	0
Xerocomus aff. macrobbii HKAS 56280	HKAS:56280	0	0	0
Xerocomus aff. subtomentosus HKAS 58865	HKAS:58865	0	0	1
Xerocomus ferrugineus	MICH:KUO-08100701	0	0	1
Xerocomus fraternus	HKAS55328	0	0	1
Xerocomus hortonii	MICH:KUO-07050706	0	0	1
Xerocomus impolitus	HKAS84869	0	0	1
Xerocomus magniporus	HKAS:58000	0	0	1
Xerocomus microcarpoides	HKAS53374	0	0	1
Xerocomus piceicola	HKAS76492	0	0	1
Xerocomus puniceiporus	HKAS 80683	0	0	1
Xerocomus sp.	LJ259	0	0	1
Xerocomus sp.	OR0443	0	0	1
Xerocomus sp.	Wu1630	0	0	1
Xerocomus sp. HKAS 52575	HKAS:52575	0	0	1
Xerocomus sp. HKAS 53378	HKAS:53378	0	0	1
Xerocomus sp. HKAS 53387	HKAS:53387	0	0	1
Xerocomus sp. HKAS 74927	HKAS:74927	0	0	1
Xerocomus sp. HKAS 75076	HKAS:75076	0	0	1
Xerocomus sp. HKAS 76666	HKAS:76666	0	0	1
Xerocomus sp. HKAS 76853	HKAS:76853	0	0	1
Xerocomus sp. TH8821	TH8821	0	0	0
Xerocomus sp. TH8850	TH8850	0	0	0
Xerocomus spadiceus var. gracilis	MICH:KUO-07080702	0	0	1
Xerocomus subtomentosus	KM167686	0	0	1
Xerocomus subtomentosus	Xs1	0	0	1
Xerocomus tenax	MICH:KUO-08241404	0	0	1
Xerocomus yunnanensis	HKAS68420	0	0	1
Zangia chlorinosma	HKAS48695	0	0	0
Zangia citrina	HKAS52684	0	0	0
Zangia erythrocephala	HKAS:75046	0	0	0
Zangia olivacea	HKAS55830	0	0	0
Zangia olivaceobrunnea	HKAS52272	0	0	0
Zangia roseola	HKAS52661	0	0	0
